# Pathogen genetic control of transcriptome variation in the *Arabidopsis thaliana* – *Botrytis cinerea* pathosystem

**DOI:** 10.1101/577585

**Authors:** Nicole E. Soltis, Wei Zhang, Jason A. Corwin, Susanna Atwell, Daniel J. Kliebenstein

## Abstract

Disease symptoms arise from the interaction of the host and pathogen genomes. However, little is known about how genetic variation in the interaction modulates both organisms’ transcriptomes, especially in complex interactions like those between generalist pathogens and their plant hosts. To begin mapping how polygenic pathogen variation influences both organisms’ transcriptomes, we used the *Botrytis cinerea* - *Arabidopsis thaliana* pathosystem. We measured the co-transcriptome across a genetically diverse collection of 96 *B. cinerea* isolates infected on the Arabidopsis wildtype, Col-0. Using the *B. cinerea* genomic variation, we performed genome-wide association (GWA) for each of 23,947 measurable transcripts in the host, and 9,267 measurable transcripts in the pathogen. Unlike other eGWA studies, there was a relative absence of *cis*-eQTL that is likely explained by structural variants and allelic heterogeneity within the pathogen’s genome. This analysis identified mostly *trans*-eQTL in the pathogen with eQTL hotspots dispersed across the pathogen genome that altered the pathogen’s transcripts, the host’s transcripts, or both the pathogen and the host. Gene membership in the *trans*-eQTL hotspots suggests links to several known and many novel virulence mechanisms in the plant-pathogen interaction. Genes annotated to these hotspots provide potential targets for blocking manipulation of the host response by this ubiquitous generalist pathogen. This shows that genetic control over the co-transcriptome is polygenic, similar to the virulence outcome in the interaction of *Botrytis cinerea* on *Arabidopsis thaliana*.
