## Supplemental Data 1 for "Pathogen genetic control of transcriptome variation in the *Arabidopsis thaliana* – *Botrytis cinerea* pathosystem"

### Sheet: all target genes
Supplemental Data Set 3.1. Annotation of the B. cinerea genetic targets of B. cinerea hotspots. Columns include the hotspot SNP and the nearest gene, and all other columns pertain to the target gene modulated by the eQTL. Additional information about the target gene includes gene name, gene function, annotation as an enzyme, and target transcript. Gene functions are IPR numbers from the InterPro …
hotspot SNP	hotspot gene	target gene	target gene name	target gene function 1	target gene function 2	target gene enzyme	target gene secreted	target gene other	target transcript
2_910858	Bcin02g02480	Bcin01g02880			IPR002085: Alcohol dehydrogenase superfamily, zinc-type	y			Bcin01g02880.1
2_910858	Bcin02g02480	Bcin01g09490			IPR013216: Methyltransferase type 11	y			Bcin01g09490.1
2_910858	Bcin02g02480	Bcin03g05490			IPR001279: Beta-lactamase-like	y			Bcin03g05490.1
2_910858	Bcin02g02480	Bcin03g06500			IPR001395: Aldo/keto reductase	y			Bcin03g06500.1
2_910858	Bcin02g02480	Bcin05g02590			IPR000286: Histone deacetylase superfamily	y			Bcin05g02590.1
2_910858	Bcin02g02480	Bcin06g01360			IPR000719: Protein kinase domain	y			Bcin06g01360.1
2_910858	Bcin02g02480	Bcin08g01020			IPR000209: Peptidase S8/S53 domain	y			Bcin08g01020.1
2_910858	Bcin02g02480	Bcin09g03810			IPR002925: Dienelactone hydrolase	y			Bcin09g03810.1
2_910858	Bcin02g02480	Bcin15g02270			IPR008631: Glycogen synthase	y			Bcin15g02270.1
2_910858	Bcin02g02480	Bcin14g02490			IPR000727: Target SNARE coiled-coil domain		y		Bcin14g02490.1
2_910858	Bcin02g02480	Bcin12g01230			IPR001138: Zn(2)-C6 fungal-type DNA-binding domain			TF	Bcin12g01230.1
2_910858	Bcin02g02480	Bcin13g05260			IPR001138: Zn(2)-C6 fungal-type DNA-binding domain			TF	Bcin13g05260.1
2_910858	Bcin02g02480	Bcin03g07380	EBDP3-like	emopamil-binding protein-like	IPR007905: Emopamil-binding protein			y	Bcin03g07380.1
2_910858	Bcin02g02480	Bcin11g06110	BcSCH9, BPK2	Sch9-like cAMP-dependent protein kinase catalytic subunit	IPR000008: C2 domain			y	Bcin11g06110.1
2_910858	Bcin02g02480	Bcin01g08540			IPR013897: Protein of unknown function DUF1769				Bcin01g08540.1
2_910858	Bcin02g02480	Bcin01g09080			IPR003864: Domain of unknown function DUF221				Bcin01g09080.2
2_910858	Bcin02g02480	Bcin01g11050			IPR011042: Six-bladed beta-propeller, TolB-like				Bcin01g11050.1
2_910858	Bcin02g02480	Bcin02g01030			IPR000449: Ubiquitin-associated domain/translation elongation factor EF-Ts, N-terminal				Bcin02g01030.1
2_910858	Bcin02g02480	Bcin03g00420			IPR000182: GNAT domain				Bcin03g00420.1
2_910858	Bcin02g02480	Bcin03g02210			IPR008322: Uncharacterised protein family UPF0261				Bcin03g02210.1
2_910858	Bcin02g02480	Bcin03g04800			IPR000048: IQ motif, EF-hand binding site				Bcin03g04800.1
2_910858	Bcin02g02480	Bcin03g09250			IPR004147: UbiB domain				Bcin03g09250.1
2_910858	Bcin02g02480	Bcin04g01260							Bcin04g01260.1
2_910858	Bcin02g02480	Bcin04g01670			IPR000449: Ubiquitin-associated domain/translation elongation factor EF-Ts, N-terminal				Bcin04g01670.1
2_910858	Bcin02g02480	Bcin07g01610			IPR000449: Ubiquitin-associated domain/translation elongation factor EF-Ts, N-terminal				Bcin07g01610.1
2_910858	Bcin02g02480	Bcin08g04890			IPR011022: Arrestin C-terminal-like domain				Bcin08g04890.2
2_910858	Bcin02g02480	Bcin09g01790							Bcin09g01790.1
2_910858	Bcin02g02480	Bcin10g01160							Bcin10g01160.1
2_910858	Bcin02g02480	Bcin12g02160			IPR000594: UBA/THIF-type NAD/FAD binding fold				Bcin12g02160.1
2_910858	Bcin02g02480	Bcin16g02120			IPR003439: ABC transporter-like				Bcin16g02120.1
2_910858	Bcin02g02480	Bcin16g05140			IPR000195: Rab-GTPase-TBC domain				Bcin16g05140.1
2_1032242	Bcin02g02850	Bcin02g02320			IPR000683: Oxidoreductase, N-terminal	y	y		Bcin02g02320.1
2_1032242	Bcin02g02850	Bcin11g04790			IPR001395: Aldo/keto reductase	y	y		Bcin11g04790.1
2_1032242	Bcin02g02850	Bcin03g02760	BcAP4	aspartic proteinase	IPR001461: Aspartic peptidase	y		y	Bcin03g02760.1
2_1032242	Bcin02g02850	Bcin09g02930	BcAP1	aspartic proteinase	IPR001461: Aspartic peptidase	y		y	Bcin09g02930.1
2_1032242	Bcin02g02850	Bcin02g02850			IPR011009: Protein kinase-like domain	y			Bcin02g02850.1
2_1032242	Bcin02g02850	Bcin02g02910			IPR006003: Carbohydrate kinase, FGGY-related	y			Bcin02g02910.1
2_1032242	Bcin02g02850	Bcin03g08830			IPR000340: Dual specificity phosphatase, catalytic domain	y			Bcin03g08830.1
2_1032242	Bcin02g02850	Bcin03g09240			IPR000757: Glycoside hydrolase, family 16	y			Bcin03g09240.1
2_1032242	Bcin02g02850	Bcin10g00490			IPR029058: Alpha/Beta hydrolase fold	y			Bcin10g00490.2
2_1032242	Bcin02g02850	Bcin13g04640			IPR002198: Short-chain dehydrogenase/reductase SDR	y			Bcin13g04640.1
2_1032242	Bcin02g02850	Bcin15g04030			IPR011576: Pyridoxamine 5'-phosphate oxidase-like, FMN-binding domain	y			Bcin15g04030.1
2_1032242	Bcin02g02850	Bcin01g00740			IPR012336: Thioredoxin-like fold		y		Bcin01g00740.1
2_1032242	Bcin02g02850	Bcin01g04480							Bcin01g04480.1
2_1032242	Bcin02g02850	Bcin01g04670							Bcin01g04670.1
2_1032242	Bcin02g02850	Bcin01g07870							Bcin01g07870.1
2_1032242	Bcin02g02850	Bcin01g07880			IPR000504: RNA recognition motif domain				Bcin01g07880.1
2_1032242	Bcin02g02850	Bcin02g05240			IPR001680: WD40 repeat				Bcin02g05240.1
2_1032242	Bcin02g02850	Bcin02g06870							Bcin02g06870.1
2_1032242	Bcin02g02850	Bcin02g07890							Bcin02g07890.1
2_1032242	Bcin02g02850	Bcin03g07400			IPR009737: Sucraseferredoxin-like				Bcin03g07400.1
2_1032242	Bcin02g02850	Bcin05g00380							Bcin05g00380.1
2_1032242	Bcin02g02850	Bcin05g01240			IPR001107: Band 7 protein				Bcin05g01240.1
2_1032242	Bcin02g02850	Bcin07g07000			IPR015915: Kelch-type beta propeller				Bcin07g07000.1
2_1032242	Bcin02g02850	Bcin08g03300							Bcin08g03300.1
2_1032242	Bcin02g02850	Bcin08g05110			IPR004443: YjeF N-terminal domain				Bcin08g05110.1
2_1032242	Bcin02g02850	Bcin09g02130							Bcin09g02130.1
2_1032242	Bcin02g02850	Bcin09g05130							Bcin09g05130.1
2_1032242	Bcin02g02850	Bcin10g05130			IPR016040: NAD(P)-binding domain				Bcin10g05130.1
2_1032242	Bcin02g02850	Bcin13g03330							Bcin13g03330.1
2_1032242	Bcin02g02850	Bcin13g03470							Bcin13g03470.1
2_1032242	Bcin02g02850	Bcin14g03610			IPR008462: CsbD-like				Bcin14g03610.1
2_1032242	Bcin02g02850	Bcin15g04680							Bcin15g04680.1
3_336467	Bcin03g00960	Bcin10g05630			IPR001764: Glycoside hydrolase, family 3, N-terminal	y			Bcin10g05630.1
3_1695103	Bcin03g05020	Bcin06g01640			IPR010102: Succinate semialdehyde dehydrogenase	y	y		Bcin06g01640.1
3_1695103	Bcin03g05020	Bcin02g08400			IPR001841: Zinc finger, RING-type	y			Bcin02g08400.1
3_1695103	Bcin03g05020	Bcin04g05410			IPR021102: Peptide-N4-(N-acetyl-beta-glucosaminyl)asparagine amidase A	y			Bcin04g05410.1
3_1695103	Bcin03g05020	Bcin04g06720			IPR000719: Protein kinase domain	y			Bcin04g06720.1
3_1695103	Bcin03g05020	Bcin05g00140			IPR001382: Glycoside hydrolase, family 47	y			Bcin05g00140.1
3_1695103	Bcin03g05020	Bcin08g04480			IPR002085: Alcohol dehydrogenase superfamily, zinc-type	y			Bcin08g04480.1
3_1695103	Bcin03g05020	Bcin10g03310			IPR000560: Histidine phosphatase superfamily, clade-2	y			Bcin10g03310.1
3_1695103	Bcin03g05020	Bcin10g03760			IPR000300: Inositol polyphosphate-related phosphatase	y			Bcin10g03760.1
3_1695103	Bcin03g05020	Bcin12g03940			IPR000719: Protein kinase domain	y			Bcin12g03940.1
3_1695103	Bcin03g05020	Bcin15g03340			IPR003094: Fructose-2,6-bisphosphatase	y			Bcin15g03340.1
3_1695103	Bcin03g05020	Bcin02g05620			IPR002293: Amino acid/polyamine transporter I				Bcin02g05620.1
3_1695103	Bcin03g05020	Bcin02g05890			IPR001251: CRAL-TRIO domain				Bcin02g05890.1
3_1695103	Bcin03g05020	Bcin04g01270			IPR002067: Mitochondrial carrier protein				Bcin04g01270.1
3_1695103	Bcin03g05020	Bcin07g07060							Bcin07g07060.1
3_1695103	Bcin03g05020	Bcin07g07070			IPR011016: Zinc finger, RING-CH-type				Bcin07g07070.1
3_1695103	Bcin03g05020	Bcin08g01040							Bcin08g01040.1
3_1695103	Bcin03g05020	Bcin08g01720							Bcin08g01720.1
3_1695103	Bcin03g05020	Bcin08g04130			IPR018820: Brefeldin A sensitivity protein-related, domain of unknown function DUF2421				Bcin08g04130.1
3_1695103	Bcin03g05020	Bcin09g01270			IPR000182: GNAT domain				Bcin09g01270.1
3_1695103	Bcin03g05020	Bcin09g03140							Bcin09g03140.1
3_1695103	Bcin03g05020	Bcin09g06220			IPR006166: ERCC4 domain				Bcin09g06220.2
3_1695103	Bcin03g05020	Bcin12g01350			IPR000011: Ubiquitin/SUMO-activating enzyme E1				Bcin12g01350.1
3_1695103	Bcin03g05020	Bcin12g05740			IPR000904: Sec7 domain				Bcin12g05740.1
3_1695103	Bcin03g05020	Bcin12g05780			IPR001251: CRAL-TRIO domain				Bcin12g05780.1
4_1791561	Bcin04g05160	Bcin01g07760			IPR001395: Aldo/keto reductase	y	y		Bcin01g07760.1
4_1791561	Bcin04g05160	Bcin03g04480			IPR002198: Short-chain dehydrogenase/reductase SDR	y			Bcin03g04480.1
4_1791561	Bcin04g05160	Bcin04g01080			IPR004299: Membrane bound O-acyl transferase, MBOAT	y			Bcin04g01080.1
5_1015184	Bcin05g02780	Bcin15g03580	BcSAK1	mitogen-activated protein kinase	IPR000719: Protein kinase domain	y		y	Bcin15g03580.3
5_1015184	Bcin05g02780	Bcin02g05210			IPR003386: Lecithin:cholesterol/phospholipid:diacylglycerol acyltransferase	y			Bcin02g05210.1
5_1015184	Bcin05g02780	Bcin03g05870			IPR029058: Alpha/Beta hydrolase fold	y			Bcin03g05870.1
5_1015184	Bcin05g02780	Bcin04g00330			IPR004821: Cytidyltransferase-like domain	y			Bcin04g00330.1
5_1015184	Bcin05g02780	Bcin08g03790			IPR007482: Protein-tyrosine phosphatase-like, PTPLA	y			Bcin08g03790.1
5_1015184	Bcin05g02780	Bcin08g06840			IPR017946: PLC-like phosphodiesterase, TIM beta/alpha-barrel domain	y			Bcin08g06840.1
5_1015184	Bcin05g02780	Bcin08g01870	BcAQP4	Aquaporin	IPR000425: Major intrinsic protein			y	Bcin08g01870.1
5_1015184	Bcin05g02780	Bcin01g02400							Bcin01g02400.1
5_1015184	Bcin05g02780	Bcin03g01040			IPR002129: Pyridoxal phosphate-dependent decarboxylase				Bcin03g01040.1
5_1015184	Bcin05g02780	Bcin04g05600			IPR007701: Interferon-related developmental regulator, N-terminal				Bcin04g05600.1
5_1015184	Bcin05g02780	Bcin05g02110			IPR021369: Protein of unknown function DUF2985				Bcin05g02110.1
5_1015184	Bcin05g02780	Bcin06g02420			IPR000742: Epidermal growth factor-like domain				Bcin06g02420.1
5_1015184	Bcin05g02780	Bcin06g03910			IPR007461: Ysc84 actin-binding domain				Bcin06g03910.1
5_1015184	Bcin05g02780	Bcin06g05960			IPR001611: Leucine-rich repeat				Bcin06g05960.1
5_1015184	Bcin05g02780	Bcin07g03170			IPR003388: Reticulon				Bcin07g03170.1
5_1015184	Bcin05g02780	Bcin08g04830							Bcin08g04830.1
5_1015184	Bcin05g02780	Bcin08g04990			IPR001680: WD40 repeat				Bcin08g04990.1
5_1015184	Bcin05g02780	Bcin09g04150			IPR001938: Thaumatin				Bcin09g04150.1
5_1015184	Bcin05g02780	Bcin11g02430							Bcin11g02430.1
5_1015184	Bcin05g02780	Bcin13g04860			IPR001849: Pleckstrin homology domain				Bcin13g04860.1
5_1015184	Bcin05g02780	Bcin15g03430			IPR003663: Sugar/inositol transporter				Bcin15g03430.1
5_1015184	Bcin05g02780	Bcin16g04000			IPR012340: Nucleic acid-binding, OB-fold				Bcin16g04000.2
6_1988179	Bcin06g05790	Bcin05g03570			IPR025163: Tyrosine-protein phosphatase family, C-terminal domain	y	y		Bcin05g03570.2
6_1988179	Bcin06g05790	Bcin01g01190	BcAP3	aspartic proteinase	IPR001461: Aspartic peptidase	y		y	Bcin01g01190.1
6_1988179	Bcin06g05790	Bcin03g06910	BcYAK1	Member of the dual-specificity tyrosine phosphorylation-regulated protein kinases	IPR000719: Protein kinase domain	y		y	Bcin03g06910.1
6_1988179	Bcin06g05790	Bcin07g04730	BcCMK1	Ca2+/CaM-dependent kinase	IPR000719: Protein kinase domain	y		y	Bcin07g04730.1
6_1988179	Bcin06g05790	Bcin06g02220			IPR004843: Calcineurin-like phosphoesterase domain, apaH type	y			Bcin06g02220.1
6_1988179	Bcin06g05790	Bcin07g05720			IPR001394: Peptidase C19, ubiquitin carboxyl-terminal hydrolase	y			Bcin07g05720.4
6_1988179	Bcin06g05790	Bcin07g06960			IPR000022: Carboxyl transferase	y			Bcin07g06960.1
6_1988179	Bcin06g05790	Bcin12g05190			IPR002198: Short-chain dehydrogenase/reductase SDR	y			Bcin12g05190.1
6_1988179	Bcin06g05790	Bcin13g03260			IPR000719: Protein kinase domain	y			Bcin13g03260.1
6_1988179	Bcin06g05790	Bcin13g03560					y		Bcin13g03560.1
6_1988179	Bcin06g05790	Bcin01g10180							Bcin01g10180.1
6_1988179	Bcin06g05790	Bcin02g00910			IPR000261: EPS15 homology (EH)				Bcin02g00910.1
6_1988179	Bcin06g05790	Bcin02g07550			IPR000270: Phox/Bem1p				Bcin02g07550.1
6_1988179	Bcin06g05790	Bcin03g00760							Bcin03g00760.1
6_1988179	Bcin06g05790	Bcin06g02950			IPR000504: RNA recognition motif domain				Bcin06g02950.1
6_1988179	Bcin06g05790	Bcin08g06570			IPR013744: Protein of unknown function DUF1749				Bcin08g06570.1
6_1988179	Bcin06g05790	Bcin09g00110							Bcin09g00110.1
6_1988179	Bcin06g05790	Bcin10g05800			IPR001623: DnaJ domain				Bcin10g05800.1
6_1988179	Bcin06g05790	Bcin11g02600			IPR008580: PPPDE putative peptidase domain				Bcin11g02600.1
6_1988179	Bcin06g05790	Bcin11g05240			IPR009071: High mobility group box domain				Bcin11g05240.1
6_1988179	Bcin06g05790	Bcin14g02240			IPR018108: Mitochondrial substrate/solute carrier				Bcin14g02240.1
6_1988179	Bcin06g05790	Bcin14g02840							Bcin14g02840.1
6_1988179	Bcin06g05790	Bcin14g02850							Bcin14g02850.1
6_1988179	Bcin06g05790	Bcin15g03470			IPR003172: MD-2-related lipid-recognition domain				Bcin15g03470.1
6_1988179	Bcin06g05790	Bcin15g04360							Bcin15g04360.1
6_2350619	Bcin06g06720	Bcin01g10720			IPR004827: Basic-leucine zipper domain				Bcin01g10720.2
8_2014228	Bcin08g05340	Bcin01g04420			IPR000873: AMP-dependent synthetase/ligase	y			Bcin01g04420.1
8_2014228	Bcin08g05340	Bcin05g04090			IPR002198: Short-chain dehydrogenase/reductase SDR	y			Bcin05g04090.1
8_2014228	Bcin08g05340	Bcin06g04540			IPR001077: O-methyltransferase, family 2	y			Bcin06g04540.1
8_2014228	Bcin08g05340	Bcin16g02460			IPR001461: Aspartic peptidase	y			Bcin16g02460.1
8_2014228	Bcin08g05340	Bcin18g00060			IPR003653: Peptidase C48, SUMO/Sentrin/Ubl1	y			Bcin18g00060.1
8_2014228	Bcin08g05340	Bcin03g09120					y		Bcin03g09120.1
8_2014228	Bcin08g05340	Bcin01g03770			IPR000182: GNAT domain				Bcin01g03770.1
8_2014228	Bcin08g05340	Bcin01g08640			IPR001204: Phosphate transporter				Bcin01g08640.1
8_2014228	Bcin08g05340	Bcin03g00530							Bcin03g00530.1
8_2014228	Bcin08g05340	Bcin03g05270			IPR001128: Cytochrome P450				Bcin03g05270.1
8_2014228	Bcin08g05340	Bcin03g06670			IPR011761: ATP-grasp fold				Bcin03g06670.1
8_2014228	Bcin08g05340	Bcin04g02300							Bcin04g02300.1
8_2014228	Bcin08g05340	Bcin04g03800							Bcin04g03800.1
8_2014228	Bcin08g05340	Bcin07g02420			IPR005829: Sugar transporter, conserved site				Bcin07g02420.1
8_2014228	Bcin08g05340	Bcin07g06050			IPR007087: Zinc finger, C2H2				Bcin07g06050.1
8_2014228	Bcin08g05340	Bcin08g03250			IPR000198: Rho GTPase-activating protein domain				Bcin08g03250.1
8_2014228	Bcin08g05340	Bcin08g05460							Bcin08g05460.1
8_2014228	Bcin08g05340	Bcin09g03650			IPR000182: GNAT domain				Bcin09g03650.1
8_2014228	Bcin08g05340	Bcin10g00830			IPR001128: Cytochrome P450				Bcin10g00830.1
8_2014228	Bcin08g05340	Bcin12g02090			IPR004648: Tetrapeptide transporter, OPT1/isp4				Bcin12g02090.1
8_2014228	Bcin08g05340	Bcin12g03420			IPR009311: Interferon alpha-inducible protein 6/27				Bcin12g03420.1
8_2014228	Bcin08g05340	Bcin14g03290							Bcin14g03290.1
8_2014228	Bcin08g05340	Bcin15g00030			IPR011250: Outer membrane protein/outer membrane enzyme PagP , beta-barrel				Bcin15g00030.1
8_2014228	Bcin08g05340	Bcin15g00730			IPR001128: Cytochrome P450				Bcin15g00730.1
8_2014228	Bcin08g05340	Bcin15g00890			IPR001128: Cytochrome P450				Bcin15g00890.1
8_2014228	Bcin08g05340	Bcin18g00110							Bcin18g00110.1
8_2014228	Bcin08g05340	Bcin18g00190							Bcin18g00190.1
9_1235841	Bcin09g03390	Bcin01g00440			IPR001227: Acyl transferase domain	y			Bcin01g00440.1
9_1235841	Bcin09g03390	Bcin01g00760			IPR027417: P-loop containing nucleoside triphosphate hydrolase	y			Bcin01g00760.1
9_1235841	Bcin09g03390	Bcin01g03390			IPR000602: Glycoside hydrolase family 38, N-terminal domain	y			Bcin01g03390.1
9_1235841	Bcin09g03390	Bcin01g05920			IPR000300: Inositol polyphosphate-related phosphatase	y			Bcin01g05920.1
9_1235841	Bcin09g03390	Bcin01g07920			IPR002347: Glucose/ribitol dehydrogenase	y			Bcin01g07920.1
9_1235841	Bcin09g03390	Bcin01g11360			IPR000403: Phosphatidylinositol 3-/4-kinase, catalytic domain	y			Bcin01g11360.1
9_1235841	Bcin09g03390	Bcin02g03910			IPR015590: Aldehyde dehydrogenase domain	y			Bcin02g03910.1
9_1235841	Bcin09g03390	Bcin05g03290			IPR000209: Peptidase S8/S53 domain	y			Bcin05g03290.1
9_1235841	Bcin09g03390	Bcin05g04790			IPR001248: Permease, cytosine/purines, uracil, thiamine, allantoin	y			Bcin05g04790.1
9_1235841	Bcin09g03390	Bcin05g07340			IPR000462: CDP-alcohol phosphatidyltransferase	y			Bcin05g07340.1
9_1235841	Bcin09g03390	Bcin05g07690			IPR005198: Glycoside hydrolase, family 76	y			Bcin05g07690.1
9_1235841	Bcin09g03390	Bcin06g05520			IPR000719: Protein kinase domain	y			Bcin06g05520.1
9_1235841	Bcin09g03390	Bcin07g05800			IPR000719: Protein kinase domain	y			Bcin07g05800.1
9_1235841	Bcin09g03390	Bcin10g03210			IPR000994: Peptidase M24, structural domain	y			Bcin10g03210.1
9_1235841	Bcin09g03390	Bcin11g02040			IPR015590: Aldehyde dehydrogenase domain	y			Bcin11g02040.1
9_1235841	Bcin09g03390	Bcin12g01050			IPR002085: Alcohol dehydrogenase superfamily, zinc-type	y			Bcin12g01050.1
9_1235841	Bcin09g03390	Bcin15g03630			IPR002198: Short-chain dehydrogenase/reductase SDR	y			Bcin15g03630.1
9_1235841	Bcin09g03390	Bcin16g03540			IPR011766: Thiamine pyrophosphate enzyme, C-terminal TPP-binding	y			Bcin16g03540.1
9_1235841	Bcin09g03390	Bcin09g05290			IPR004910: Yippee/Mis18		y		Bcin09g05290.1
9_1235841	Bcin09g03390	Bcin10g03620			IPR007271: Nucleotide-sugar transporter		y		Bcin10g03620.1
9_1235841	Bcin09g03390	Bcin01g08810			IPR010730: Heterokaryon incompatibility			het	Bcin01g08810.1
9_1235841	Bcin09g03390	Bcin03g03100		transcription factor_forkhead	IPR001452: SH3 domain			TF	Bcin03g03100.1
9_1235841	Bcin09g03390	Bcin08g06620	BcHOX8,BcPIE1	homeobox transcription factor,gene induced in Early infection stage	IPR001356: Homeobox domain			TF	Bcin08g06620.1
9_1235841	Bcin09g03390	Bcin12g04110			IPR003163: Transcription regulator HTH, APSES-type DNA-binding domain			TF	Bcin12g04110.1
9_1235841	Bcin09g03390	Bcin01g00700							Bcin01g00700.1
9_1235841	Bcin09g03390	Bcin01g02890			IPR007527: Zinc finger, SWIM-type				Bcin01g02890.1
9_1235841	Bcin09g03390	Bcin01g06380							Bcin01g06380.1
9_1235841	Bcin09g03390	Bcin01g06410			IPR000008: C2 domain				Bcin01g06410.1
9_1235841	Bcin09g03390	Bcin01g10300			IPR006838: FAR-17a/AIG1-like protein				Bcin01g10300.1
9_1235841	Bcin09g03390	Bcin02g00710			IPR004331: SPX, N-terminal				Bcin02g00710.1
9_1235841	Bcin09g03390	Bcin02g02740			IPR018108: Mitochondrial substrate/solute carrier				Bcin02g02740.1
9_1235841	Bcin09g03390	Bcin02g06460			IPR003395: RecF/RecN/SMC, N-terminal				Bcin02g06460.1
9_1235841	Bcin09g03390	Bcin02g07660			IPR024990: Anaphase-promoting complex subunit 1				Bcin02g07660.1
9_1235841	Bcin09g03390	Bcin02g08350			IPR000182: GNAT domain				Bcin02g08350.1
9_1235841	Bcin09g03390	Bcin02g08560			IPR013112: FAD-binding 8				Bcin02g08560.1
9_1235841	Bcin09g03390	Bcin03g02620			IPR000547: Clathrin, heavy chain/VPS, 7-fold repeat				Bcin03g02620.1
9_1235841	Bcin09g03390	Bcin03g03380			IPR002999: Tudor domain				Bcin03g03380.1
9_1235841	Bcin09g03390	Bcin03g06820			IPR011072: HR1 rho-binding repeat				Bcin03g06820.1
9_1235841	Bcin09g03390	Bcin04g04480			IPR000608: Ubiquitin-conjugating enzyme, E2				Bcin04g04480.1
9_1235841	Bcin09g03390	Bcin04g05130			IPR003439: ABC transporter-like				Bcin04g05130.1
9_1235841	Bcin09g03390	Bcin04g06680			IPR003378: Fringe-like				Bcin04g06680.1
9_1235841	Bcin09g03390	Bcin05g02670			IPR007234: Vps53-like, N-terminal				Bcin05g02670.1
9_1235841	Bcin09g03390	Bcin05g03500			IPR001810: F-box domain				Bcin05g03500.1
9_1235841	Bcin09g03390	Bcin05g03710							Bcin05g03710.1
9_1235841	Bcin09g03390	Bcin05g03960			IPR013057: Amino acid transporter, transmembrane				Bcin05g03960.1
9_1235841	Bcin09g03390	Bcin05g07370							Bcin05g07370.1
9_1235841	Bcin09g03390	Bcin05g08120			IPR003656: Zinc finger, BED-type				Bcin05g08120.1
9_1235841	Bcin09g03390	Bcin07g01480			IPR000330: SNF2-related				Bcin07g01480.1
9_1235841	Bcin09g03390	Bcin08g00680			IPR007087: Zinc finger, C2H2				Bcin08g00680.3
9_1235841	Bcin09g03390	Bcin09g01240			IPR001683: Phox homologous domain				Bcin09g01240.1
9_1235841	Bcin09g03390	Bcin09g01760			IPR012475: Fucose-specific lectin				Bcin09g01760.1
9_1235841	Bcin09g03390	Bcin09g03010							Bcin09g03010.1
9_1235841	Bcin09g03390	Bcin10g00410			IPR001849: Pleckstrin homology domain				Bcin10g00410.1
9_1235841	Bcin09g03390	Bcin10g00680							Bcin10g00680.1
9_1235841	Bcin09g03390	Bcin10g01330			IPR016491: Septin				Bcin10g01330.1
9_1235841	Bcin09g03390	Bcin10g02130			IPR004000: Actin-related protein				Bcin10g02130.1
9_1235841	Bcin09g03390	Bcin10g03020							Bcin10g03020.1
9_1235841	Bcin09g03390	Bcin10g03290			IPR001810: F-box domain				Bcin10g03290.1
9_1235841	Bcin09g03390	Bcin10g03640							Bcin10g03640.1
9_1235841	Bcin09g03390	Bcin10g05040			IPR000608: Ubiquitin-conjugating enzyme, E2				Bcin10g05040.1
9_1235841	Bcin09g03390	Bcin11g00280							Bcin11g00280.1
9_1235841	Bcin09g03390	Bcin11g01930			IPR007365: Transferrin receptor-like, dimerisation domain				Bcin11g01930.1
9_1235841	Bcin09g03390	Bcin11g02910							Bcin11g02910.1
9_1235841	Bcin09g03390	Bcin11g04810			IPR000704: Casein kinase II, regulatory subunit				Bcin11g04810.1
9_1235841	Bcin09g03390	Bcin11g05770			IPR000595: Cyclic nucleotide-binding domain				Bcin11g05770.1
9_1235841	Bcin09g03390	Bcin11g05930							Bcin11g05930.1
9_1235841	Bcin09g03390	Bcin11g06000			IPR002539: MaoC-like domain				Bcin11g06000.2
9_1235841	Bcin09g03390	Bcin11g06330			IPR000195: Rab-GTPase-TBC domain				Bcin11g06330.1
9_1235841	Bcin09g03390	Bcin12g01690			IPR008313: Uncharacterised conserved protein UCP028846				Bcin12g01690.1
9_1235841	Bcin09g03390	Bcin12g02070			IPR001902: Sulphate anion transporter				Bcin12g02070.1
9_1235841	Bcin09g03390	Bcin12g03990			IPR000330: SNF2-related				Bcin12g03990.1
9_1235841	Bcin09g03390	Bcin15g01450							Bcin15g01450.1
9_1235841	Bcin09g03390	Bcin16g03520			IPR013922: Cyclin PHO80-like				Bcin16g03520.1
6_1988179	Bcin09g06590	Bcin07g05720			IPR001394: Peptidase C19, ubiquitin carboxyl-terminal hydrolase	y			Bcin07g05720.4
9_2330312	Bcin09g06590	Bcin03g00180			IPR009011: Mannose-6-phosphate receptor binding domain	y	y		Bcin03g00180.1
9_2330312	Bcin09g06590	Bcin04g00340	BcPTC3	Type 2C Ser/Thr phosphatase (PP2C) (Yang el al., 2013)	IPR000222: Protein phosphatase 2C, manganese/magnesium aspartate binding site	y		y	Bcin04g00340.1
9_2330312	Bcin09g06590	Bcin10g04320	Bccp4	serine carboxypeptidase	IPR001563: Peptidase S10, serine carboxypeptidase	y		y	Bcin10g04320.1
9_2330312	Bcin09g06590	Bcin12g05360	BcCHSVI	class Vb chitin synthase - Goncalves et al. BMC Evolutionary Biology (2016) 16:252	IPR001199: Cytochrome b5-like heme/steroid binding domain	y		y	Bcin12g05360.1
9_2330312	Bcin09g06590	Bcin01g06210			IPR001563: Peptidase S10, serine carboxypeptidase	y			Bcin01g06210.1
9_2330312	Bcin09g06590	Bcin02g01070			IPR000322: Glycoside hydrolase, family 31	y			Bcin02g01070.1
9_2330312	Bcin09g06590	Bcin02g01370			IPR000283: NADH:ubiquinone oxidoreductase, 75kDa subunit, conserved site	y			Bcin02g01370.1
9_2330312	Bcin09g06590	Bcin02g06930			IPR003440: Glycosyl transferase, family 48	y			Bcin02g06930.1
9_2330312	Bcin09g06590	Bcin02g06940			IPR004886: Glucanosyltransferase	y			Bcin02g06940.1
9_2330312	Bcin09g06590	Bcin03g02170			IPR000642: Peptidase M41	y			Bcin03g02170.1
9_2330312	Bcin09g06590	Bcin04g00320			IPR006137: NADH:ubiquinone oxidoreductase-like, 20kDa subunit	y			Bcin04g00320.1
9_2330312	Bcin09g06590	Bcin04g02120			IPR004861: Protein-tyrosine phosphatase, SIW14-like	y			Bcin04g02120.1
9_2330312	Bcin09g06590	Bcin05g04240			IPR007587: SIT4 phosphatase-associated protein family	y			Bcin05g04240.1
9_2330312	Bcin09g06590	Bcin05g06730			IPR001240: N-(5'phosphoribosyl) anthranilate isomerase (PRAI) like domain	y			Bcin05g06730.1
9_2330312	Bcin09g06590	Bcin08g02140			IPR001296: Glycosyl transferase, family 1	y			Bcin08g02140.1
9_2330312	Bcin09g06590	Bcin08g03470			IPR011047: Quinonprotein alcohol dehydrogenase-like superfamily	y			Bcin08g03470.1
9_2330312	Bcin09g06590	Bcin12g05040			IPR000719: Protein kinase domain	y			Bcin12g05040.1
9_2330312	Bcin09g06590	Bcin13g02520			IPR000326: Phosphatidic acid phosphatase type 2/haloperoxidase	y			Bcin13g02520.1
9_2330312	Bcin09g06590	Bcin13g02880			IPR000719: Protein kinase domain	y			Bcin13g02880.1
9_2330312	Bcin09g06590	Bcin13g04840			IPR013941: Activator of mitotic machinery Cdc14 phosphatase activation C-terminal	y			Bcin13g04840.1
9_2330312	Bcin09g06590	Bcin02g07400	LreA,BcWCL1	transcription factor_GATA, White collar-like 1, potential blue light sensor	IPR000014: PAS domain			TF	Bcin02g07400.1
9_2330312	Bcin09g06590	Bcin03g00450			IPR001138: Zn(2)-C6 fungal-type DNA-binding domain			TF	Bcin03g00450.1
9_2330312	Bcin09g06590	Bcin03g02160			IPR001138: Zn(2)-C6 fungal-type DNA-binding domain			TF	Bcin03g02160.1
9_2330312	Bcin09g06590	Bcin07g04200	creA	carbon catabolite repression regulator,transcription factor_C2H2	IPR007087: Zinc finger, C2H2			TF	Bcin07g04200.1
9_2330312	Bcin09g06590	Bcin09g00270		transcription factor_forkhead	IPR000253: Forkhead-associated (FHA) domain			TF	Bcin09g00270.1
9_2330312	Bcin09g06590	Bcin12g04280	BcTRX1	Thioredoxin	IPR005746: Thioredoxin			y	Bcin12g04280.1
9_2330312	Bcin09g06590	Bcin01g00330			IPR011989: Armadillo-like helical				Bcin01g00330.1
9_2330312	Bcin09g06590	Bcin01g02840							Bcin01g02840.1
9_2330312	Bcin09g06590	Bcin01g04280							Bcin01g04280.1
9_2330312	Bcin09g06590	Bcin01g04390			IPR016491: Septin				Bcin01g04390.1
9_2330312	Bcin09g06590	Bcin01g04640			IPR004367: Cyclin, C-terminal domain				Bcin01g04640.1
9_2330312	Bcin09g06590	Bcin01g06280							Bcin01g06280.1
9_2330312	Bcin09g06590	Bcin01g09780			IPR001849: Pleckstrin homology domain				Bcin01g09780.1
9_2330312	Bcin09g06590	Bcin01g09860			IPR001012: UBX domain				Bcin01g09860.1
9_2330312	Bcin09g06590	Bcin02g03290							Bcin02g03290.1
9_2330312	Bcin09g06590	Bcin02g03870			IPR018535: Domain of unknown function DUF1996				Bcin02g03870.1
9_2330312	Bcin09g06590	Bcin02g04560			IPR002523: Mg2+ transporter protein, CorA-like/Zinc transport protein ZntB				Bcin02g04560.1
9_2330312	Bcin09g06590	Bcin02g05460			IPR000637: HMG-I/HMG-Y, DNA-binding, conserved site				Bcin02g05460.1
9_2330312	Bcin09g06590	Bcin02g06130			IPR000648: Oxysterol-binding protein				Bcin02g06130.1
9_2330312	Bcin09g06590	Bcin02g07290			IPR000904: Sec7 domain				Bcin02g07290.1
9_2330312	Bcin09g06590	Bcin02g09180			IPR001313: Pumilio RNA-binding repeat				Bcin02g09180.1
9_2330312	Bcin09g06590	Bcin03g01740			IPR027091: Transmembrane GTPase Fzo/Fzo1				Bcin03g01740.1
9_2330312	Bcin09g06590	Bcin03g01890			IPR001232: SKP1 component				Bcin03g01890.1
9_2330312	Bcin09g06590	Bcin03g05290			IPR008979: Galactose-binding domain-like				Bcin03g05290.1
9_2330312	Bcin09g06590	Bcin03g05520							Bcin03g05520.1
9_2330312	Bcin09g06590	Bcin04g00450			IPR000008: C2 domain				Bcin04g00450.1
9_2330312	Bcin09g06590	Bcin04g02470			IPR001898: Sodium/sulphate symporter				Bcin04g02470.1
9_2330312	Bcin09g06590	Bcin04g03670			IPR001680: WD40 repeat				Bcin04g03670.1
9_2330312	Bcin09g06590	Bcin04g06650							Bcin04g06650.1
9_2330312	Bcin09g06590	Bcin04g06880			IPR003864: Domain of unknown function DUF221				Bcin04g06880.1
9_2330312	Bcin09g06590	Bcin05g01420			IPR000684: RNA polymerase II, heptapeptide repeat, eukaryotic				Bcin05g01420.1
9_2330312	Bcin09g06590	Bcin05g03560			IPR024527: Eisosome protein 1				Bcin05g03560.1
9_2330312	Bcin09g06590	Bcin05g04740			IPR018814: Maintenance of telomere capping protein 1, Mtc1				Bcin05g04740.1
9_2330312	Bcin09g06590	Bcin05g04850			IPR003822: Paired amphipathic helix				Bcin05g04850.1
9_2330312	Bcin09g06590	Bcin05g05230							Bcin05g05230.1
9_2330312	Bcin09g06590	Bcin05g07360			IPR024382: Domain of unknown function DUF3844				Bcin05g07360.1
9_2330312	Bcin09g06590	Bcin06g02760			IPR011008: Dimeric alpha-beta barrel				Bcin06g02760.1
9_2330312	Bcin09g06590	Bcin06g04640							Bcin06g04640.3
9_2330312	Bcin09g06590	Bcin06g04990			IPR020846: Major facilitator superfamily domain				Bcin06g04990.1
9_2330312	Bcin09g06590	Bcin06g05180			IPR016024: Armadillo-type fold				Bcin06g05180.1
9_2330312	Bcin09g06590	Bcin06g05380			IPR001752: Kinesin, motor domain				Bcin06g05380.1
9_2330312	Bcin09g06590	Bcin06g06640			IPR000198: Rho GTPase-activating protein domain				Bcin06g06640.1
9_2330312	Bcin09g06590	Bcin07g02070			IPR001005: SANT/Myb domain				Bcin07g02070.1
9_2330312	Bcin09g06590	Bcin07g02300			IPR001680: WD40 repeat				Bcin07g02300.1
9_2330312	Bcin09g06590	Bcin07g05250			IPR027536: Mitochondrial distribution and morphology protein 34				Bcin07g05250.1
9_2330312	Bcin09g06590	Bcin07g06310			IPR001199: Cytochrome b5-like heme/steroid binding domain				Bcin07g06310.1
9_2330312	Bcin09g06590	Bcin07g06970			IPR006964: NUDE protein, C-terminal				Bcin07g06970.1
9_2330312	Bcin09g06590	Bcin08g03320			IPR018466: Ser-Thr-rich glycosyl-phosphatidyl-inositol-anchored membrane family				Bcin08g03320.2
9_2330312	Bcin09g06590	Bcin08g03500			IPR000330: SNF2-related				Bcin08g03500.1
9_2330312	Bcin09g06590	Bcin08g05190			IPR001849: Pleckstrin homology domain				Bcin08g05190.1
9_2330312	Bcin09g06590	Bcin09g00350			IPR005045: CDC50/LEM3 family				Bcin09g00350.1
9_2330312	Bcin09g06590	Bcin09g01650			IPR000210: BTB/POZ-like				Bcin09g01650.1
9_2330312	Bcin09g06590	Bcin09g05310			IPR000433: Zinc finger, ZZ-type				Bcin09g05310.1
9_2330312	Bcin09g06590	Bcin09g06030			IPR001958: Tetracycline resistance protein, TetA/multidrug resistance protein MdtG				Bcin09g06030.1
9_2330312	Bcin09g06590	Bcin09g06300			IPR010308: TRP-like family				Bcin09g06300.1
9_2330312	Bcin09g06590	Bcin10g00650			IPR003439: ABC transporter-like				Bcin10g00650.1
9_2330312	Bcin09g06590	Bcin10g01060			IPR014870: Domain of unknown function DUF1793				Bcin10g01060.1
9_2330312	Bcin09g06590	Bcin10g02140			IPR003439: ABC transporter-like				Bcin10g02140.1
9_2330312	Bcin09g06590	Bcin10g02630			IPR001841: Zinc finger, RING-type				Bcin10g02630.1
9_2330312	Bcin09g06590	Bcin10g03180							Bcin10g03180.1
9_2330312	Bcin09g06590	Bcin10g03370			IPR002110: Ankyrin repeat				Bcin10g03370.1
9_2330312	Bcin09g06590	Bcin10g03480			IPR019413: Domain of unknown function DUF2407 N-terminal				Bcin10g03480.1
9_2330312	Bcin09g06590	Bcin10g04620			IPR001680: WD40 repeat				Bcin10g04620.1
9_2330312	Bcin09g06590	Bcin10g05690							Bcin10g05690.1
9_2330312	Bcin09g06590	Bcin11g01880			IPR001199: Cytochrome b5-like heme/steroid binding domain				Bcin11g01880.1
9_2330312	Bcin09g06590	Bcin11g02820			IPR013887: Uncharacterised protein family UPF0592				Bcin11g02820.1
9_2330312	Bcin09g06590	Bcin11g03310			IPR000629: RNA helicase, ATP-dependent, DEAD-box, conserved site				Bcin11g03310.1
9_2330312	Bcin09g06590	Bcin11g03940			IPR007196: CCR4-Not complex component, Not1, C-terminal				Bcin11g03940.1
9_2330312	Bcin09g06590	Bcin11g05440							Bcin11g05440.1
9_2330312	Bcin09g06590	Bcin12g02820			IPR000904: Sec7 domain				Bcin12g02820.1
9_2330312	Bcin09g06590	Bcin12g03150			IPR002015: Proteasome/cyclosome repeat				Bcin12g03150.1
9_2330312	Bcin09g06590	Bcin12g03910			IPR003593: AAA+ ATPase domain				Bcin12g03910.1
9_2330312	Bcin09g06590	Bcin12g06470			IPR007483: Hamartin				Bcin12g06470.1
9_2330312	Bcin09g06590	Bcin13g00620			IPR000504: RNA recognition motif domain				Bcin13g00620.1
9_2330312	Bcin09g06590	Bcin13g01390			IPR000569: HECT				Bcin13g01390.1
9_2330312	Bcin09g06590	Bcin13g01600			IPR002110: Ankyrin repeat				Bcin13g01600.1
9_2330312	Bcin09g06590	Bcin13g02450			IPR007218: DNA polymerase delta, subunit 4				Bcin13g02450.1
9_2330312	Bcin09g06590	Bcin13g05620			IPR001199: Cytochrome b5-like heme/steroid binding domain				Bcin13g05620.1
9_2330312	Bcin09g06590	Bcin14g02820			IPR005629: Beta-glucan synthesis-associated, SKN1				Bcin14g02820.1
9_2330312	Bcin09g06590	Bcin14g03230			IPR006175: YjgF/Yer057p/UK114 family				Bcin14g03230.1
9_2330312	Bcin09g06590	Bcin15g00990			IPR000571: Zinc finger, CCCH-type				Bcin15g00990.1
9_2330312	Bcin09g06590	Bcin15g01500			IPR000198: Rho GTPase-activating protein domain				Bcin15g01500.1
9_2330312	Bcin09g06590	Bcin15g05190			IPR009571: Actin cortical patch SUR7/pH-response regulator PalI				Bcin15g05190.1
9_2330312	Bcin09g06590	Bcin16g01660			IPR003734: Protein of unknown function DUF155				Bcin16g01660.1
9_2330312	Bcin09g06590	Bcin16g02390			IPR016024: Armadillo-type fold				Bcin16g02390.1
9_2330312	Bcin09g06590	Bcin16g03550							Bcin16g03550.1
9_2334368	Bcin09g06590	Bcin10g02280			IPR002495: Glycosyl transferase, family 8	y	y		Bcin10g02280.1
9_2334368	Bcin09g06590	Bcin15g05110			IPR004136: 2-nitropropane dioxygenase, NPD	y	y		Bcin15g05110.1
9_2334368	Bcin09g06590	Bcin13g02130	BcCHS1	chalconesynthase	IPR001099: Chalcone/stilbene synthase, N-terminal	y		y	Bcin13g02130.1
9_2334368	Bcin09g06590	Bcin01g02410			IPR000073: Alpha/beta hydrolase fold-1	y			Bcin01g02410.1
9_2334368	Bcin09g06590	Bcin03g02750			IPR000719: Protein kinase domain	y			Bcin03g02750.1
9_2334368	Bcin09g06590	Bcin03g07980			IPR001837: Adenylate cyclase-associated CAP	y			Bcin03g07980.1
9_2334368	Bcin09g06590	Bcin05g04540			IPR005065: Platelet-activating factor acetylhydrolase	y			Bcin05g04540.1
9_2334368	Bcin09g06590	Bcin07g05720			IPR001394: Peptidase C19, ubiquitin carboxyl-terminal hydrolase	y			Bcin07g05720.2
9_2334368	Bcin09g06590	Bcin07g05720			IPR001394: Peptidase C19, ubiquitin carboxyl-terminal hydrolase	y			Bcin07g05720.2
9_2334368	Bcin09g06590	Bcin06g02930					y		Bcin06g02930.1
9_2334368	Bcin09g06590	Bcin02g02570	BcATG8	Autophagy gene	IPR004241: Autophagy protein Atg8 ubiquitin like			y	Bcin02g02570.1
9_2334368	Bcin09g06590	Bcin01g00530							Bcin01g00530.1
9_2334368	Bcin09g06590	Bcin01g07930							Bcin01g07930.1
9_2334368	Bcin09g06590	Bcin01g10390							Bcin01g10390.1
9_2334368	Bcin09g06590	Bcin02g00130			IPR007087: Zinc finger, C2H2				Bcin02g00130.1
9_2334368	Bcin09g06590	Bcin02g00880			IPR001202: WW domain				Bcin02g00880.3
9_2334368	Bcin09g06590	Bcin03g02370			IPR004345: TB2/DP1/HVA22-related protein				Bcin03g02370.1
9_2334368	Bcin09g06590	Bcin07g06380							Bcin07g06380.1
9_2334368	Bcin09g06590	Bcin09g02090			IPR001388: Synaptobrevin				Bcin09g02090.1
9_2334368	Bcin09g06590	Bcin10g04020			IPR007122: Villin/Gelsolin				Bcin10g04020.1
9_2334368	Bcin09g06590	Bcin11g00140							Bcin11g00140.1
9_2334368	Bcin09g06590	Bcin11g01030			IPR000704: Casein kinase II, regulatory subunit				Bcin11g01030.1
9_2334368	Bcin09g06590	Bcin11g06250			IPR007834: DSS1/SEM1				Bcin11g06250.1
9_2334368	Bcin09g06590	Bcin12g02110			IPR028084: Folliculin-interacting protein, N-terminal domain				Bcin12g02110.1
10_383007	Bcin10g00940	Bcin01g02870			IPR000262: FMN-dependent dehydrogenase	y			Bcin01g02870.1
10_383007	Bcin10g00940	Bcin02g02190			IPR002168: Lipase, GDXG, active site	y			Bcin02g02190.1
10_383007	Bcin10g00940	Bcin02g06660			IPR000462: CDP-alcohol phosphatidyltransferase	y			Bcin02g06660.1
10_383007	Bcin10g00940	Bcin04g05060			IPR000842: Phosphoribosyl pyrophosphate synthetase, conserved site	y			Bcin04g05060.1
10_383007	Bcin10g00940	Bcin08g05780			IPR013094: Alpha/beta hydrolase fold-3	y			Bcin08g05780.1
10_383007	Bcin10g00940	Bcin15g03860			IPR000103: Pyridine nucleotide-disulphide oxidoreductase, class-II	y			Bcin15g03860.1
10_383007	Bcin10g00940	Bcin14g03520			IPR008253: Marvel domain		y		Bcin14g03520.1
10_383007	Bcin10g00940	Bcin09g05010	Bcflp2	Fasciclin-like protein	IPR000782: FAS1 domain			y	Bcin09g05010.1
10_383007	Bcin10g00940	Bcin04g05720							Bcin04g05720.1
10_383007	Bcin10g00940	Bcin05g03090			IPR001841: Zinc finger, RING-type				Bcin05g03090.1
10_383007	Bcin10g00940	Bcin05g06690							Bcin05g06690.5
10_383007	Bcin10g00940	Bcin05g07680							Bcin05g07680.1
10_383007	Bcin10g00940	Bcin06g04930							Bcin06g04930.1
10_383007	Bcin10g00940	Bcin07g05510			IPR000727: Target SNARE coiled-coil domain				Bcin07g05510.1
10_383007	Bcin10g00940	Bcin07g06580			IPR004087: K Homology domain				Bcin07g06580.1
10_383007	Bcin10g00940	Bcin08g05890			IPR008610: Eukaryotic rRNA processing				Bcin08g05890.1
10_383007	Bcin10g00940	Bcin08g06460							Bcin08g06460.1
10_383007	Bcin10g00940	Bcin12g03250			IPR001876: Zinc finger, RanBP2-type				Bcin12g03250.1
10_383007	Bcin10g00940	Bcin12g03260			IPR013920: Protein of unknown function DUF1774, fungi				Bcin12g03260.1
10_383007	Bcin10g00940	Bcin12g03770			IPR011211: Tumour suppressor protein Gltscr2				Bcin12g03770.1
10_383007	Bcin10g00940	Bcin13g03750			IPR002048: EF-hand domain				Bcin13g03750.1
10_383007	Bcin10g00940	Bcin14g00460			IPR003126: Zinc finger, N-recognin				Bcin14g00460.1
10_383007	Bcin10g00940	Bcin16g02240							Bcin16g02240.1
12_115491	Bcin12g00330	Bcin05g00540	HHK1	Histidine kinase - group X	IPR000719: Protein kinase domain	y		y	Bcin05g00540.1
12_115491	Bcin12g00330	Bcin05g01380			IPR001433: Oxidoreductase FAD/NAD(P)-binding	y			Bcin05g01380.1
12_115491	Bcin12g00330	Bcin06g04010			IPR000073: Alpha/beta hydrolase fold-1	y			Bcin06g04010.1
12_115491	Bcin12g00330	Bcin06g05670			IPR002938: Monooxygenase, FAD-binding	y			Bcin06g05670.1
12_115491	Bcin12g00330	Bcin07g02850			IPR017926: Glutamine amidotransferase	y			Bcin07g02850.1
12_115491	Bcin12g00330	Bcin10g01980			IPR000560: Histidine phosphatase superfamily, clade-2	y			Bcin10g01980.1
12_115491	Bcin12g00330	Bcin10g03500			IPR003817: Phosphatidylserine decarboxylase-related	y			Bcin10g03500.1
12_115491	Bcin12g00330	Bcin16g03380			IPR002198: Short-chain dehydrogenase/reductase SDR	y			Bcin16g03380.1
12_115491	Bcin12g00330	Bcin01g08380			IPR017136: Uncharacterised conserved protein UCP037205				Bcin01g08380.1
12_115491	Bcin12g00330	Bcin03g02220			IPR009215: TIM-barrel domain, IGPS-like				Bcin03g02220.1
12_115491	Bcin12g00330	Bcin03g04690							Bcin03g04690.1
12_115491	Bcin12g00330	Bcin04g01640			IPR014756: Immunoglobulin E-set				Bcin04g01640.1
12_115491	Bcin12g00330	Bcin04g02360			IPR004695: Voltage-dependent anion channel				Bcin04g02360.1
12_115491	Bcin12g00330	Bcin04g05050			IPR000449: Ubiquitin-associated domain/translation elongation factor EF-Ts, N-terminal				Bcin04g05050.1
12_115491	Bcin12g00330	Bcin05g00840			IPR009543: Vacuolar protein sorting-associated protein 13 domain				Bcin05g00840.1
12_115491	Bcin12g00330	Bcin05g07040							Bcin05g07040.1
12_115491	Bcin12g00330	Bcin06g03900							Bcin06g03900.1
12_115491	Bcin12g00330	Bcin08g01650			IPR007087: Zinc finger, C2H2				Bcin08g01650.1
12_115491	Bcin12g00330	Bcin08g02850							Bcin08g02850.1
12_115491	Bcin12g00330	Bcin08g05010							Bcin08g05010.1
12_115491	Bcin12g00330	Bcin08g06690							Bcin08g06690.1
12_115491	Bcin12g00330	Bcin09g02420			IPR001440: Tetratricopeptide TPR1				Bcin09g02420.1
12_115491	Bcin12g00330	Bcin09g02780							Bcin09g02780.1
12_115491	Bcin12g00330	Bcin09g06230							Bcin09g06230.1
12_115491	Bcin12g00330	Bcin11g01340							Bcin11g01340.1
12_115491	Bcin12g00330	Bcin11g04930			IPR018803: Putative stress-responsive protein				Bcin11g04930.1
12_115491	Bcin12g00330	Bcin12g01280			IPR001452: SH3 domain				Bcin12g01280.1
12_115491	Bcin12g00330	Bcin12g03330			IPR007087: Zinc finger, C2H2				Bcin12g03330.1
12_115491	Bcin12g00330	Bcin12g03670							Bcin12g03670.1
12_115491	Bcin12g00330	Bcin12g05030							Bcin12g05030.1
12_115491	Bcin12g00330	Bcin13g01020							Bcin13g01020.1
12_115491	Bcin12g00330	Bcin14g03030							Bcin14g03030.1
12_115491	Bcin12g00330	Bcin14g03180			IPR009571: Actin cortical patch SUR7/pH-response regulator PalI				Bcin14g03180.1
12_115491	Bcin12g00330	Bcin15g04580							Bcin15g04580.1
12_115491	Bcin12g00330	Bcin16g01090							Bcin16g01090.1
12_115491	Bcin12g00330	Bcin16g01270							Bcin16g01270.1
12_115491	Bcin12g00330	Bcin16g03360			IPR010721: Protein of unknown function DUF1295				Bcin16g03360.1
12_115511	Bcin12g00330	Bcin05g00680	HHK2	Histidine kinase - group V	IPR000014: PAS domain	y		y	Bcin05g00680.1
12_115511	Bcin12g00330	Bcin09g04170	glk	glucokinase (Rui et Hahn, 2007)	IPR001312: Hexokinase	y		y	Bcin09g04170.1
12_115511	Bcin12g00330	Bcin11g02730	BcPIO5	gene with a peak of expression during the Outset of colonization (Gioti et al., 2006)	IPR006353: HAD-superfamily hydrolase, subfamily IIA, CECR5	y		y	Bcin11g02730.1
12_115511	Bcin12g00330	Bcin12g03700	BcNDE1	external NADH dehydrogenase 1	IPR001327: Pyridine nucleotide-disulphide oxidoreductase, NAD-binding domain	y		y	Bcin12g03700.1
12_115511	Bcin12g00330	Bcin15g03580	BcSAK1	mitogen-activated protein kinase	IPR000719: Protein kinase domain	y		y	Bcin15g03580.1
12_115511	Bcin12g00330	Bcin07g04230			IPR002198: Short-chain dehydrogenase/reductase SDR	y			Bcin07g04230.1
12_115511	Bcin12g00330	Bcin08g06300			IPR000023: Phosphofructokinase domain	y			Bcin08g06300.1
12_115511	Bcin12g00330	Bcin09g03220			IPR000362: Fumarate lyase family	y			Bcin09g03220.1
12_115511	Bcin12g00330	Bcin09g05020			IPR002129: Pyridoxal phosphate-dependent decarboxylase	y			Bcin09g05020.1
12_115511	Bcin12g00330	Bcin10g03320			IPR013078: Histidine phosphatase superfamily, clade-1	y			Bcin10g03320.1
12_115511	Bcin12g00330	Bcin12g00770			IPR001736: Phospholipase D/Transphosphatidylase	y			Bcin12g00770.1
12_115511	Bcin12g00330	Bcin12g03000			IPR001736: Phospholipase D/Transphosphatidylase	y			Bcin12g03000.1
12_115511	Bcin12g00330	Bcin14g04530			IPR006383: HAD-superfamily hydrolase, subfamily IB, PSPase-like	y			Bcin14g04530.1
12_115511	Bcin12g00330	Bcin15g03350			IPR002156: Ribonuclease H domain	y			Bcin15g03350.1
12_115511	Bcin12g00330	Bcin15g04970			IPR001672: Phosphoglucose isomerase (PGI)	y			Bcin15g04970.1
12_115511	Bcin12g00330	Bcin16g04040			IPR001395: Aldo/keto reductase	y			Bcin16g04040.1
12_115511	Bcin12g00330	Bcin01g08680	BcPIO10	gene with a peak of expression during the Outset of colonization (Gioti et al., 2006)	IPR002140: Ribosome maturation protein SBDS			y	Bcin01g08680.1
12_115511	Bcin12g00330	Bcin05g00830	BcMIMP1	mitochondrial protein transiently expressed in planta	IPR021836: Protein of unknown function DUF3429			y	Bcin05g00830.1
12_115511	Bcin12g00330	Bcin14g01380	BcAIF1	AIF-like oxidoreductase 1	IPR001327: Pyridine nucleotide-disulphide oxidoreductase, NAD-binding domain			y	Bcin14g01380.1
12_115511	Bcin12g00330	Bcin01g00420			IPR007632: Anoctamin				Bcin01g00420.1
12_115511	Bcin12g00330	Bcin02g02930			IPR004837: Sodium/calcium exchanger membrane region				Bcin02g02930.1
12_115511	Bcin12g00330	Bcin02g03660			IPR000631: YjeF C-terminal domain				Bcin02g03660.1
12_115511	Bcin12g00330	Bcin03g01300							Bcin03g01300.1
12_115511	Bcin12g00330	Bcin03g01310							Bcin03g01310.1
12_115511	Bcin12g00330	Bcin03g01320							Bcin03g01320.1
12_115511	Bcin12g00330	Bcin03g01320							Bcin03g01320.1
12_115511	Bcin12g00330	Bcin03g01320							Bcin03g01320.1
12_115511	Bcin12g00330	Bcin03g01320							Bcin03g01320.2
12_115511	Bcin12g00330	Bcin03g01320							Bcin03g01320.2
12_115511	Bcin12g00330	Bcin03g01320							Bcin03g01320.2
12_115511	Bcin12g00330	Bcin03g01320							Bcin03g01320.3
12_115511	Bcin12g00330	Bcin03g01320							Bcin03g01320.3
12_115511	Bcin12g00330	Bcin03g01320							Bcin03g01320.3
12_115511	Bcin12g00330	Bcin03g03660			IPR000504: RNA recognition motif domain				Bcin03g03660.1
12_115511	Bcin12g00330	Bcin03g04500							Bcin03g04500.1
12_115511	Bcin12g00330	Bcin03g05480			IPR027842: Protein of unknown function DUF4449				Bcin03g05480.1
12_115511	Bcin12g00330	Bcin04g06730			IPR008427: Extracellular membrane protein, CFEM domain				Bcin04g06730.1
12_115511	Bcin12g00330	Bcin05g02240			IPR008417: B-cell receptor-associated protein 29/31				Bcin05g02240.1
12_115511	Bcin12g00330	Bcin05g02400			IPR007667: Hypoxia induced protein, domain				Bcin05g02400.1
12_115511	Bcin12g00330	Bcin05g04940							Bcin05g04940.1
12_115511	Bcin12g00330	Bcin05g05070			IPR004274: NLI interacting factor				Bcin05g05070.1
12_115511	Bcin12g00330	Bcin05g05240			IPR006769: Coiled-coil domain containing protein 109, C-terminal				Bcin05g05240.1
12_115511	Bcin12g00330	Bcin05g05370			IPR006876: LMBR1-like membrane protein				Bcin05g05370.1
12_115511	Bcin12g00330	Bcin06g01490			IPR011701: Major facilitator superfamily				Bcin06g01490.1
12_115511	Bcin12g00330	Bcin06g02490			IPR000612: Proteolipid membrane potential modulator				Bcin06g02490.1
12_115511	Bcin12g00330	Bcin06g02540			IPR004018: RPEL repeat				Bcin06g02540.1
12_115511	Bcin12g00330	Bcin06g04320			IPR009571: Actin cortical patch SUR7/pH-response regulator PalI				Bcin06g04320.1
12_115511	Bcin12g00330	Bcin06g04320			IPR009571: Actin cortical patch SUR7/pH-response regulator PalI				Bcin06g04320.2
12_115511	Bcin12g00330	Bcin06g04320			IPR009571: Actin cortical patch SUR7/pH-response regulator PalI				Bcin06g04320.4
12_115511	Bcin12g00330	Bcin06g05580							Bcin06g05580.1
12_115511	Bcin12g00330	Bcin08g00270			IPR003663: Sugar/inositol transporter				Bcin08g00270.1
12_115511	Bcin12g00330	Bcin08g01030			IPR008532: Domain of unknown function DUF814				Bcin08g01030.1
12_115511	Bcin12g00330	Bcin08g01350			IPR025187: Protein of unknown function DUF4112				Bcin08g01350.1
12_115511	Bcin12g00330	Bcin08g01660			IPR017943: Bactericidal permeability-increasing protein, alpha/beta domain				Bcin08g01660.1
12_115511	Bcin12g00330	Bcin08g07080							Bcin08g07080.1
12_115511	Bcin12g00330	Bcin10g03910			IPR001270: ClpA/B family				Bcin10g03910.1
12_115511	Bcin12g00330	Bcin11g01560			IPR004776: Auxin efflux carrier				Bcin11g01560.1
12_115511	Bcin12g00330	Bcin11g02070							Bcin11g02070.1
12_115511	Bcin12g00330	Bcin11g06230			IPR007248: Mpv17/PMP22				Bcin11g06230.1
12_115511	Bcin12g00330	Bcin12g00720							Bcin12g00720.1
12_115511	Bcin12g00330	Bcin12g01440			IPR003663: Sugar/inositol transporter				Bcin12g01440.1
12_115511	Bcin12g00330	Bcin12g01560			IPR001388: Synaptobrevin				Bcin12g01560.1
12_115511	Bcin12g00330	Bcin13g00380							Bcin13g00380.1
12_115511	Bcin12g00330	Bcin13g00980			IPR000795: Elongation factor, GTP-binding domain				Bcin13g00980.1
12_115511	Bcin12g00330	Bcin13g05780			IPR019236: Domain of unknown function DUF2183				Bcin13g05780.1
12_115511	Bcin12g00330	Bcin14g05350			IPR000008: C2 domain				Bcin14g05350.1
12_115511	Bcin12g00330	Bcin15g00610			IPR003593: AAA+ ATPase domain				Bcin15g00610.1
12_115511	Bcin12g00330	Bcin15g05120			IPR019402: Frag1/DRAM/Sfk1				Bcin15g05120.1
12_115511	Bcin12g00330	Bcin16g00060							Bcin16g00060.1
12_115511	Bcin12g00330	Bcin16g01030							Bcin16g01030.1
5_1015184	Bcin12g00330	Bcin15g03580	BcSAK1	mitogen-activated protein kinase	IPR000719: Protein kinase domain	y		y	Bcin15g03580.3
12_760499	Bcin12g02130	Bcin03g02410			IPR000719: Protein kinase domain	y			Bcin03g02410.1
12_760499	Bcin12g02130	Bcin06g01630			IPR017853: Glycoside hydrolase, superfamily	y			Bcin06g01630.1
12_842369	Bcin12g02340	Bcin06g04980			IPR007085: DNA/pantothenate metabolism flavoprotein, C-terminal				Bcin06g04980.1
16_76596	Bcin16g00010	Bcin01g02310	BcPMT1	protein o-mannosyltransferase, subfamily PMT1	IPR027004: Dolichyl-phosphate-mannose-protein mannosyltransferase 1/5	y		y	Bcin01g02310.1
16_76596	Bcin16g00010	Bcin01g05120			IPR005804: Fatty acid desaturase, type 1	y			Bcin01g05120.1
16_76596	Bcin16g00010	Bcin03g02440			IPR016488: NADH dehydrogenase [ubiquinone] (complex I), alpha subcomplex, subunit 6	y			Bcin03g02440.1
16_76596	Bcin16g00010	Bcin04g03430			IPR000719: Protein kinase domain	y			Bcin04g03430.1
16_76596	Bcin16g00010	Bcin07g00840			IPR002130: Cyclophilin-type peptidyl-prolyl cis-trans isomerase domain	y			Bcin07g00840.2
16_76596	Bcin16g00010	Bcin07g05090			IPR001806: Small GTPase superfamily	y			Bcin07g05090.1
16_76596	Bcin16g00010	Bcin12g04690			IPR006089: Acyl-CoA dehydrogenase, conserved site	y			Bcin12g04690.1
16_76596	Bcin16g00010	Bcin13g00280			IPR005804: Fatty acid desaturase, type 1	y			Bcin13g00280.1
16_76596	Bcin16g00010	Bcin10g03460		transcription factor_CAAT	IPR012955: CASP, C-terminal			TF	Bcin10g03460.1
16_76596	Bcin16g00010	Bcin08g01420	BcGB1	Heterotrimeric G beta subunit	IPR001632: G-protein, beta subunit			y	Bcin08g01420.1
16_76596	Bcin16g00010	Bcin01g02280							Bcin01g02280.1
16_76596	Bcin16g00010	Bcin01g02610			IPR007758: Nucleoporin, NSP1-like, C-terminal				Bcin01g02610.1
16_76596	Bcin16g00010	Bcin01g07960			IPR011333: BTB/POZ fold				Bcin01g07960.1
16_76596	Bcin16g00010	Bcin02g06610			IPR001623: DnaJ domain				Bcin02g06610.1
16_76596	Bcin16g00010	Bcin02g06720							Bcin02g06720.1
16_76596	Bcin16g00010	Bcin03g05990			IPR002048: EF-hand domain				Bcin03g05990.1
16_76596	Bcin16g00010	Bcin04g02410			IPR006785: Peroxisome membrane anchor protein Pex14p, N-terminal				Bcin04g02410.1
16_76596	Bcin16g00010	Bcin05g03100			IPR001440: Tetratricopeptide TPR1				Bcin05g03100.1
16_76596	Bcin16g00010	Bcin05g05500			IPR007243: Atg6/Beclin				Bcin05g05500.1
16_76596	Bcin16g00010	Bcin08g06700			IPR013538: Activator of Hsp90 ATPase homologue 1-like				Bcin08g06700.1
16_76596	Bcin16g00010	Bcin15g02980			IPR012501: Vps54-like				Bcin15g02980.1
16_76596	Bcin16g00010	Bcin16g00430			IPR002313: Lysine-tRNA ligase, class II				Bcin16g00430.1
16_76596	Bcin16g00010	Bcin16g00840			IPR000996: Clathrin light chain				Bcin16g00840.1
