## Supplemental Data Set 3 for "Pathogen genetic control of transcriptome variation in the *Arabidopsis thaliana* – *Botrytis cinerea* pathosystem"

### Sheet: sig GO by hotspot SNP
Supplemental Data Set 3.3. Gene ontology analysis of the A. thaliana genetic targets of B. cinerea hotspots. These include all PANTHER overrepresentation test outputs for target gene sets within each eQTL hotspot. Hotspots are labeled by SNP and nearest B. cinerea gene. All calculations are from Bonferroni-corrected Fisher’s exact tests, and only significant GO categories are presented.
hotspot SNP	hotspot gene	MySummary
1_629157	Bcin01g01610	amylopectin, glycogen, chlorophyll, chloroplast, photosynthesis
		Analysis Type:	PANTHER Overrepresentation Test (Released 20181113)
		Annotation Version and Release Date:	GO Ontology database Released 2019-01-01
		Analyzed List:	Client Text Box Input (Arabidopsis thaliana)
		Reference List:	Arabidopsis thaliana (all genes in database)
		Test Type:	FISHER
		Correction:	BONFERRONI
		Bonferroni count:	2718
		GO biological process complete	Arabidopsis thaliana - REFLIST (27581)	Client Text Box Input (187)	Client Text Box Input (expected)	Client Text Box Input (over/under)	Client Text Box Input (fold Enrichment)	Client Text Box Input (P-value)
		amylopectin biosynthetic process (GO:0010021)	6	4	0.04	+	98.33	0.0011
		amylopectin metabolic process (GO:2000896)	6	4	0.04	+	98.33	0.0011
		glycogen metabolic process (GO:0005977)	13	6	0.09	+	68.07	5.9e-06
		energy reserve metabolic process (GO:0006112)	13	6	0.09	+	68.07	5.9e-06
		chlorophyll biosynthetic process (GO:0015995)	37	5	0.25	+	19.93	0.0248
		photosynthesis, light reaction (GO:0019684)	127	14	0.86	+	16.26	2.25e-09
		photosynthesis (GO:0015979)	189	20	1.28	+	15.61	4.81e-14
		generation of precursor metabolites and energy (GO:0006091)	330	23	2.24	+	10.28	8.46e-13
		cellular glucan metabolic process (GO:0006073)	160	10	1.08	+	9.22	0.000685
		glucan metabolic process (GO:0044042)	168	10	1.14	+	8.78	0.00105
		plastid organization (GO:0009657)	285	16	1.93	+	8.28	6.94e-07
		chloroplast organization (GO:0009658)	217	12	1.47	+	8.16	0.000151
		cellular polysaccharide metabolic process (GO:0044264)	238	12	1.61	+	7.44	0.000392
		polysaccharide metabolic process (GO:0005976)	302	13	2.05	+	6.35	0.000671
		cellular carbohydrate metabolic process (GO:0044262)	344	12	2.33	+	5.15	0.0159
		cellular component organization (GO:0016043)	2490	45	16.88	+	2.67	3.05e-06
		organelle organization (GO:0006996)	1602	28	10.86	+	2.58	0.0132
		cellular component organization or biogenesis (GO:0071840)	2845	47	19.29	+	2.44	2.32e-05
		organic substance biosynthetic process (GO:1901576)	2706	39	18.35	+	2.13	0.0169
		protein metabolic process (GO:0019538)	3199	46	21.69	+	2.12	0.00234
		biosynthetic process (GO:0009058)	2823	40	19.14	+	2.09	0.0235
		macromolecule metabolic process (GO:0043170)	5021	71	34.04	+	2.09	6.56e-07
		cellular macromolecule metabolic process (GO:0044260)	3861	53	26.18	+	2.02	0.00108
		organonitrogen compound metabolic process (GO:1901564)	4315	59	29.26	+	2.02	0.000224
		metabolic process (GO:0008152)	8211	110	55.67	+	1.98	1.12e-12
		cellular metabolic process (GO:0044237)	7157	94	48.52	+	1.94	5.04e-09
		organic substance metabolic process (GO:0071704)	7417	97	50.29	+	1.93	1.58e-09
		primary metabolic process (GO:0044238)	6707	86	45.47	+	1.89	4.74e-07
		cellular process (GO:0009987)	10295	126	69.8	+	1.81	5.41e-13
		nitrogen compound metabolic process (GO:0006807)	5875	70	39.83	+	1.76	0.00159
		Unclassified (UNCLASSIFIED)	6314	24	42.81	-	0.56	0
10_2268522	Bcin10g05900	water stress
		Analysis Type:	PANTHER Overrepresentation Test (Released 20181113)
		Annotation Version and Release Date:	GO Ontology database Released 2019-01-01
		Analyzed List:	upload_1 (Arabidopsis thaliana)
		Reference List:	Arabidopsis thaliana (all genes in database)
		Test Type:	FISHER
		Correction:	BONFERRONI
		Bonferroni count:	2718
		GO biological process complete	Arabidopsis thaliana - REFLIST (27581)	upload_1 (95)	upload_1 (expected)	upload_1 (over/under)	upload_1 (fold Enrichment)	upload_1 (P-value)
		response to water deprivation (GO:0009414)	346	9	1.19	+	7.55	0.0103
		response to water (GO:0009415)	353	9	1.22	+	7.4	0.0121
		Unclassified (UNCLASSIFIED)	6314	17	21.75	-	0.78	0
10_383007	Bcin10g00940
		Analysis Type:	PANTHER Overrepresentation Test (Released 20181113)
		Annotation Version and Release Date:	GO Ontology database Released 2019-01-01
		Analyzed List:	upload_1 (Arabidopsis thaliana)
		Reference List:	Arabidopsis thaliana (all genes in database)
		Test Type:	FISHER
		Correction:	BONFERRONI
		Bonferroni count:	2718
		GO biological process complete	Arabidopsis thaliana - REFLIST (27581)	upload_1 (1)	upload_1 (expected)	upload_1 (over/under)	upload_1 (fold Enrichment)	upload_1 (P-value)
12_115491	Bcin12g00330
		Analysis Type:	PANTHER Overrepresentation Test (Released 20181113)
		Annotation Version and Release Date:	GO Ontology database Released 2019-01-01
		Analyzed List:	upload_1 (Arabidopsis thaliana)
		Reference List:	Arabidopsis thaliana (all genes in database)
		Test Type:	FISHER
		Correction:	BONFERRONI
		Bonferroni count:	2718
		GO biological process complete	Arabidopsis thaliana - REFLIST (27581)	upload_1 (3)	upload_1 (expected)	upload_1 (over/under)	upload_1 (fold Enrichment)	upload_1 (P-value)
12_758420	Bcin12g02130	response to stimulus
		Analysis Type:	PANTHER Overrepresentation Test (Released 20181113)
		Annotation Version and Release Date:	GO Ontology database Released 2019-01-01
		Analyzed List:	upload_1 (Arabidopsis thaliana)
		Reference List:	Arabidopsis thaliana (all genes in database)
		Test Type:	FISHER
		Correction:	BONFERRONI
		Bonferroni count:	2718
		GO biological process complete	Arabidopsis thaliana - REFLIST (27581)	upload_1 (100)	upload_1 (expected)	upload_1 (over/under)	upload_1 (fold Enrichment)	upload_1 (P-value)
		response to stimulus (GO:0050896)	5731	40	20.78	+	1.93	0.0311
		Unclassified (UNCLASSIFIED)	6314	17	22.89	-	0.74	0
12_760499	Bcin12g02130	JA, fungal response, microbe defense, biotic stress
		Analysis Type:	PANTHER Overrepresentation Test (Released 20181113)
		Annotation Version and Release Date:	GO Ontology database Released 2019-01-01
		Analyzed List:	upload_1 (Arabidopsis thaliana)
		Reference List:	Arabidopsis thaliana (all genes in database)
		Test Type:	FISHER
		Correction:	BONFERRONI
		Bonferroni count:	2718
		GO biological process complete	Arabidopsis thaliana - REFLIST (27581)	upload_1 (141)	upload_1 (expected)	upload_1 (over/under)	upload_1 (fold Enrichment)	upload_1 (P-value)
		regulation of jasmonic acid mediated signaling pathway (GO:2000022)	39	5	0.2	+	25.08	0.00798
		indole-containing compound biosynthetic process (GO:0042435)	50	5	0.26	+	19.56	0.0244
		indole-containing compound metabolic process (GO:0042430)	91	6	0.47	+	12.9	0.0286
		response to wounding (GO:0009611)	216	14	1.1	+	12.68	3.81e-08
		response to jasmonic acid (GO:0009753)	216	11	1.1	+	9.96	6.85e-05
		aging (GO:0007568)	152	7	0.78	+	9.01	0.0483
		response to fungus (GO:0009620)	310	12	1.58	+	7.57	0.00028
		regulation of defense response (GO:0031347)	249	9	1.27	+	7.07	0.0199
		response to bacterium (GO:0009617)	493	16	2.52	+	6.35	2.1e-05
		response to external biotic stimulus (GO:0043207)	988	30	5.05	+	5.94	1.31e-11
		response to other organism (GO:0051707)	988	30	5.05	+	5.94	1.31e-11
		response to biotic stimulus (GO:0009607)	989	30	5.06	+	5.93	1.34e-11
		defense response to bacterium (GO:0042742)	393	11	2.01	+	5.48	0.0202
		defense response to other organism (GO:0098542)	682	19	3.49	+	5.45	8.56e-06
		response to external stimulus (GO:0009605)	1388	33	7.1	+	4.65	3.82e-10
		response to drug (GO:0042493)	593	13	3.03	+	4.29	0.0382
		multi-organism process (GO:0051704)	1482	32	7.58	+	4.22	1.18e-08
		defense response (GO:0006952)	1147	24	5.86	+	4.09	1.53e-05
		response to acid chemical (GO:0001101)	1178	24	6.02	+	3.99	2.52e-05
		response to oxygen-containing compound (GO:1901700)	1596	30	8.16	+	3.68	1.66e-06
		response to organic substance (GO:0010033)	1916	33	9.8	+	3.37	1.73e-06
		response to chemical (GO:0042221)	2777	47	14.2	+	3.31	1.88e-10
		response to stress (GO:0006950)	3158	53	16.14	+	3.28	3.11e-12
		response to hormone (GO:0009725)	1599	25	8.17	+	3.06	0.00175
		response to endogenous stimulus (GO:0009719)	1615	25	8.26	+	3.03	0.0021
		small molecule metabolic process (GO:0044281)	1587	23	8.11	+	2.83	0.0181
		response to abiotic stimulus (GO:0009628)	2098	27	10.73	+	2.52	0.0224
		response to stimulus (GO:0050896)	5731	71	29.3	+	2.42	3.46e-11
		Unclassified (UNCLASSIFIED)	6314	15	32.28	-	0.46	0
12_842369	Bcin12g02340	primary metabolism, amino acid biosynthesis, salt stress, biotic response
		Analysis Type:	PANTHER Overrepresentation Test (Released 20181113)
		Annotation Version and Release Date:	GO Ontology database Released 2019-01-01
		Analyzed List:	upload_1 (Arabidopsis thaliana)
		Reference List:	Arabidopsis thaliana (all genes in database)
		Test Type:	FISHER
		Correction:	BONFERRONI
		Bonferroni count:	2718
		GO biological process complete	Arabidopsis thaliana - REFLIST (27581)	upload_1 (407)	upload_1 (expected)	upload_1 (over/under)	upload_1 (fold Enrichment)	upload_1 (P-value)
		isocitrate metabolic process (GO:0006102)	11	6	0.16	+	36.96	0.000268
		citrate metabolic process (GO:0006101)	41	14	0.61	+	23.14	1.04e-10
		tricarboxylic acid cycle (GO:0006099)	41	14	0.61	+	23.14	1.04e-10
		tricarboxylic acid metabolic process (GO:0072350)	46	14	0.68	+	20.62	3.89e-10
		aerobic respiration (GO:0009060)	79	16	1.17	+	13.72	1.57e-09
		aromatic amino acid family biosynthetic process (GO:0009073)	60	12	0.89	+	13.55	1.45e-06
		amine biosynthetic process (GO:0009309)	44	7	0.65	+	10.78	0.0237
		cellular biogenic amine biosynthetic process (GO:0042401)	44	7	0.65	+	10.78	0.0237
		aromatic amino acid family metabolic process (GO:0009072)	79	12	1.17	+	10.29	2.32e-05
		cellular biogenic amine metabolic process (GO:0006576)	60	9	0.89	+	10.16	0.0019
		cellular amine metabolic process (GO:0044106)	60	9	0.89	+	10.16	0.0019
		cellular respiration (GO:0045333)	123	18	1.82	+	9.92	7.54e-09
		nucleotide-sugar metabolic process (GO:0009225)	56	8	0.83	+	9.68	0.011
		glutathione metabolic process (GO:0006749)	57	8	0.84	+	9.51	0.0124
		energy derivation by oxidation of organic compounds (GO:0015980)	136	18	2.01	+	8.97	3.43e-08
		indole-containing compound metabolic process (GO:0042430)	91	11	1.34	+	8.19	0.000796
		dicarboxylic acid metabolic process (GO:0043648)	91	11	1.34	+	8.19	0.000796
		antibiotic metabolic process (GO:0016999)	152	18	2.24	+	8.02	1.82e-07
		response to cadmium ion (GO:0046686)	345	38	5.09	+	7.46	3.32e-17
		amine metabolic process (GO:0009308)	111	11	1.64	+	6.72	0.00484
		nicotinamide nucleotide metabolic process (GO:0046496)	104	10	1.53	+	6.52	0.0183
		pyridine nucleotide metabolic process (GO:0019362)	106	10	1.56	+	6.39	0.0213
		lipid modification (GO:0030258)	110	10	1.62	+	6.16	0.0288
		cellular amino acid biosynthetic process (GO:0008652)	202	18	2.98	+	6.04	1.21e-05
		cellular modified amino acid metabolic process (GO:0006575)	124	11	1.83	+	6.01	0.013
		pyridine-containing compound metabolic process (GO:0072524)	116	10	1.71	+	5.84	0.0443
		response to metal ion (GO:0010038)	478	41	7.05	+	5.81	4.1e-15
		generation of precursor metabolites and energy (GO:0006091)	330	26	4.87	+	5.34	5.52e-08
		drug metabolic process (GO:0017144)	543	40	8.01	+	4.99	1.41e-12
		alpha-amino acid biosynthetic process (GO:1901607)	180	13	2.66	+	4.89	0.0151
		response to salt stress (GO:0009651)	590	41	8.71	+	4.71	3.85e-12
		response to oxidative stress (GO:0006979)	424	29	6.26	+	4.63	9.2e-08
		response to toxic substance (GO:0009636)	207	14	3.05	+	4.58	0.0135
		response to osmotic stress (GO:0006970)	665	43	9.81	+	4.38	8.18e-12
		carboxylic acid metabolic process (GO:0019752)	882	56	13.02	+	4.3	7.61e-16
		oxoacid metabolic process (GO:0043436)	1030	65	15.2	+	4.28	9.41e-19
		organic acid metabolic process (GO:0006082)	1032	65	15.23	+	4.27	1.04e-18
		response to inorganic substance (GO:0010035)	945	57	13.94	+	4.09	3.28e-15
		organic acid biosynthetic process (GO:0016053)	521	31	7.69	+	4.03	5.05e-07
		carboxylic acid biosynthetic process (GO:0046394)	521	31	7.69	+	4.03	5.05e-07
		oxidation-reduction process (GO:0055114)	937	55	13.83	+	3.98	4.38e-14
		sulfur compound metabolic process (GO:0006790)	378	22	5.58	+	3.94	0.000335
		establishment of protein localization to organelle (GO:0072594)	258	15	3.81	+	3.94	0.0347
		establishment of protein localization (GO:0045184)	707	41	10.43	+	3.93	1.1e-09
		protein transport (GO:0015031)	699	40	10.31	+	3.88	3.22e-09
		ribose phosphate metabolic process (GO:0019693)	264	15	3.9	+	3.85	0.0449
		protein localization to organelle (GO:0033365)	302	17	4.46	+	3.81	0.0139
		cofactor metabolic process (GO:0051186)	499	28	7.36	+	3.8	1.33e-05
		amide transport (GO:0042886)	785	44	11.58	+	3.8	4.35e-10
		cellular macromolecule localization (GO:0070727)	678	38	10	+	3.8	2.19e-08
		peptide transport (GO:0015833)	768	43	11.33	+	3.79	8.68e-10
		monocarboxylic acid metabolic process (GO:0032787)	430	24	6.35	+	3.78	0.000187
		nucleobase-containing small molecule metabolic process (GO:0055086)	450	25	6.64	+	3.76	0.000108
		intracellular protein transport (GO:0006886)	560	31	8.26	+	3.75	2.65e-06
		cellular protein localization (GO:0034613)	646	35	9.53	+	3.67	3.64e-07
		intracellular transport (GO:0046907)	683	37	10.08	+	3.67	1.05e-07
		anion transport (GO:0006820)	296	16	4.37	+	3.66	0.0424
		protein localization (GO:0008104)	780	42	11.51	+	3.65	5.56e-09
		macromolecule localization (GO:0033036)	1037	55	15.3	+	3.59	2.75e-12
		nitrogen compound transport (GO:0071705)	970	51	14.31	+	3.56	4.68e-11
		organic substance transport (GO:0071702)	1210	63	17.86	+	3.53	4e-14
		vesicle-mediated transport (GO:0016192)	453	23	6.68	+	3.44	0.0017
		small molecule metabolic process (GO:0044281)	1587	80	23.42	+	3.42	4.99e-18
		cellular amino acid metabolic process (GO:0006520)	377	19	5.56	+	3.42	0.0179
		establishment of localization in cell (GO:0051649)	737	37	10.88	+	3.4	8.02e-07
		cellular localization (GO:0051641)	901	45	13.3	+	3.38	9.81e-09
		carbohydrate derivative metabolic process (GO:1901135)	716	35	10.57	+	3.31	4.82e-06
		response to temperature stimulus (GO:0009266)	622	29	9.18	+	3.16	0.000326
		small molecule biosynthetic process (GO:0044283)	670	31	9.89	+	3.14	0.000139
		response to drug (GO:0042493)	593	27	8.75	+	3.09	0.00139
		organophosphate metabolic process (GO:0019637)	555	24	8.19	+	2.93	0.014
		response to chemical (GO:0042221)	2777	116	40.98	+	2.83	1.86e-21
		aromatic compound biosynthetic process (GO:0019438)	816	34	12.04	+	2.82	0.00034
		cellular catabolic process (GO:0044248)	1308	53	19.3	+	2.75	2.01e-07
		transport (GO:0006810)	2194	85	32.38	+	2.63	1.33e-12
		localization (GO:0051179)	2382	92	35.15	+	2.62	7.13e-14
		establishment of localization (GO:0051234)	2238	86	33.03	+	2.6	1.36e-12
		transmembrane transport (GO:0055085)	708	27	10.45	+	2.58	0.0328
		catabolic process (GO:0009056)	1486	56	21.93	+	2.55	9.8e-07
		organic cyclic compound biosynthetic process (GO:1901362)	930	35	13.72	+	2.55	0.00219
		response to oxygen-containing compound (GO:1901700)	1596	60	23.55	+	2.55	2.13e-07
		cellular response to chemical stimulus (GO:0070887)	963	36	14.21	+	2.53	0.00268
		response to acid chemical (GO:0001101)	1178	44	17.38	+	2.53	0.000126
		carbohydrate metabolic process (GO:0005975)	810	30	11.95	+	2.51	0.0288
		response to abiotic stimulus (GO:0009628)	2098	77	30.96	+	2.49	1.03e-09
		organic substance catabolic process (GO:1901575)	1317	46	19.43	+	2.37	0.000382
		cellular response to stress (GO:0033554)	924	32	13.64	+	2.35	0.0356
		response to external biotic stimulus (GO:0043207)	988	34	14.58	+	2.33	0.0312
		response to other organism (GO:0051707)	988	34	14.58	+	2.33	0.0312
		response to biotic stimulus (GO:0009607)	989	34	14.59	+	2.33	0.0315
		organonitrogen compound biosynthetic process (GO:1901566)	1384	47	20.42	+	2.3	0.000512
		response to stress (GO:0006950)	3158	107	46.6	+	2.3	7.7e-13
		multi-organism process (GO:0051704)	1482	49	21.87	+	2.24	0.00064
		response to organic substance (GO:0010033)	1916	63	28.27	+	2.23	1.11e-05
		response to endogenous stimulus (GO:0009719)	1615	53	23.83	+	2.22	0.000316
		response to hormone (GO:0009725)	1599	52	23.6	+	2.2	0.000507
		response to stimulus (GO:0050896)	5731	176	84.57	+	2.08	1.6e-20
		phosphorus metabolic process (GO:0006793)	1735	51	25.6	+	1.99	0.0131
		organonitrogen compound metabolic process (GO:1901564)	4315	125	63.67	+	1.96	1.38e-10
		cellular response to stimulus (GO:0051716)	2335	66	34.46	+	1.92	0.00175
		cellular biosynthetic process (GO:0044249)	2576	66	38.01	+	1.74	0.0434
		cellular metabolic process (GO:0044237)	7157	180	105.61	+	1.7	8.04e-12
		cellular process (GO:0009987)	10295	250	151.92	+	1.65	6.26e-19
		organic substance metabolic process (GO:0071704)	7417	180	109.45	+	1.64	2.61e-10
		metabolic process (GO:0008152)	8211	198	121.17	+	1.63	7.6e-12
		nitrogen compound metabolic process (GO:0006807)	5875	140	86.69	+	1.61	4.82e-06
		primary metabolic process (GO:0044238)	6707	149	98.97	+	1.51	0.000109
		biological_process (GO:0008150)	21267	352	313.83	+	1.12	0.00816
		Unclassified (UNCLASSIFIED)	6314	55	93.17	-	0.59	0
13_1026752	Bcin13g02930	transport
		Analysis Type:	PANTHER Overrepresentation Test (Released 20181113)
		Annotation Version and Release Date:	GO Ontology database Released 2019-01-01
		Analyzed List:	upload_1 (Arabidopsis thaliana)
		Reference List:	Arabidopsis thaliana (all genes in database)
		Test Type:	FISHER
		Correction:	BONFERRONI
		Bonferroni count:	2718
		GO biological process complete	Arabidopsis thaliana - REFLIST (27581)	upload_1 (101)	upload_1 (expected)	upload_1 (over/under)	upload_1 (fold Enrichment)	upload_1 (P-value)
		transport (GO:0006810)	2194	23	8.03	+	2.86	0.0103
		establishment of localization (GO:0051234)	2238	23	8.2	+	2.81	0.0143
		localization (GO:0051179)	2382	23	8.72	+	2.64	0.0394
		Unclassified (UNCLASSIFIED)	6314	18	23.12	-	0.78	0
16_76596	Bcin16g00010
		Analysis Type:	PANTHER Overrepresentation Test (Released 20181113)
		Annotation Version and Release Date:	GO Ontology database Released 2019-01-01
		Analyzed List:	upload_1 (Arabidopsis thaliana)
		Reference List:	Arabidopsis thaliana (all genes in database)
		Test Type:	FISHER
		Correction:	BONFERRONI
		Bonferroni count:	2718
		GO biological process complete	Arabidopsis thaliana - REFLIST (27581)	upload_1 (2)	upload_1 (expected)	upload_1 (over/under)	upload_1 (fold Enrichment)	upload_1 (P-value)
16_787512	Bcin16g01950	photosynthesis
		Analysis Type:	PANTHER Overrepresentation Test (Released 20181113)
		Annotation Version and Release Date:	GO Ontology database Released 2019-01-01
		Analyzed List:	upload_1 (Arabidopsis thaliana)
		Reference List:	Arabidopsis thaliana (all genes in database)
		Test Type:	FISHER
		Correction:	BONFERRONI
		Bonferroni count:	2718
		GO biological process complete	Arabidopsis thaliana - REFLIST (27581)	upload_1 (197)	upload_1 (expected)	upload_1 (over/under)	upload_1 (fold Enrichment)	upload_1 (P-value)
		photosynthetic electron transport in photosystem I (GO:0009773)	16	4	0.11	+	35	0.0296
		photosynthetic electron transport chain (GO:0009767)	39	5	0.28	+	17.95	0.0402
		photosynthesis, light reaction (GO:0019684)	127	13	0.91	+	14.33	6.84e-08
		photosynthesis (GO:0015979)	189	17	1.35	+	12.59	3.77e-10
		rhythmic process (GO:0048511)	119	10	0.85	+	11.77	8.23e-05
		circadian rhythm (GO:0007623)	108	9	0.77	+	11.67	0.000438
		generation of precursor metabolites and energy (GO:0006091)	330	17	2.36	+	7.21	1.48e-06
		coenzyme biosynthetic process (GO:0009108)	193	9	1.38	+	6.53	0.0408
		coenzyme metabolic process (GO:0006732)	278	11	1.99	+	5.54	0.0206
		cofactor metabolic process (GO:0051186)	499	17	3.56	+	4.77	0.000505
		response to light stimulus (GO:0009416)	739	21	5.28	+	3.98	0.000338
		response to radiation (GO:0009314)	760	21	5.43	+	3.87	0.00053
		cellular metabolic process (GO:0044237)	7157	86	51.12	+	1.68	0.000227
		metabolic process (GO:0008152)	8211	94	58.65	+	1.6	0.00048
		cellular process (GO:0009987)	10295	108	73.53	+	1.47	0.00229
		Unclassified (UNCLASSIFIED)	6314	40	45.1	-	0.89	0
2_910858	Bcin02g02480
		Analysis Type:	PANTHER Overrepresentation Test (Released 20181113)
		Annotation Version and Release Date:	GO Ontology database Released 2019-01-01
		Analyzed List:	upload_1 (Arabidopsis thaliana)
		Reference List:	Arabidopsis thaliana (all genes in database)
		Test Type:	FISHER
		Correction:	BONFERRONI
		Bonferroni count:	2718
		GO biological process complete	Arabidopsis thaliana - REFLIST (27581)	upload_1 (6)	upload_1 (expected)	upload_1 (over/under)	upload_1 (fold Enrichment)	upload_1 (P-value)
3_1695103	Bcin03g05020
		Analysis Type:	PANTHER Overrepresentation Test (Released 20181113)
		Annotation Version and Release Date:	GO Ontology database Released 2019-01-01
		Analyzed List:	upload_1 (Arabidopsis thaliana)
		Reference List:	Arabidopsis thaliana (all genes in database)
		Test Type:	FISHER
		Correction:	BONFERRONI
		Bonferroni count:	2718
		GO biological process complete	Arabidopsis thaliana - REFLIST (27581)	upload_1 (15)	upload_1 (expected)	upload_1 (over/under)	upload_1 (fold Enrichment)	upload_1 (P-value)
		Unclassified (UNCLASSIFIED)	6314	2	3.43	-	0.58	0
3_336467	Bcin03g00960	carotenoid biosynthesis, chloroplast organization
		Analysis Type:	PANTHER Overrepresentation Test (Released 20181113)
		Annotation Version and Release Date:	GO Ontology database Released 2019-01-01
		Analyzed List:	upload_1 (Arabidopsis thaliana)
		Reference List:	Arabidopsis thaliana (all genes in database)
		Test Type:	FISHER
		Correction:	BONFERRONI
		Bonferroni count:	2718
		GO biological process complete	Arabidopsis thaliana - REFLIST (27581)	upload_1 (102)	upload_1 (expected)	upload_1 (over/under)	upload_1 (fold Enrichment)	upload_1 (P-value)
		carotenoid metabolic process (GO:0016116)	31	4	0.11	+	34.89	0.0226
		tetraterpenoid metabolic process (GO:0016108)	31	4	0.11	+	34.89	0.0226
		chloroplast organization (GO:0009658)	217	8	0.8	+	9.97	0.0052
		plastid organization (GO:0009657)	285	9	1.05	+	8.54	0.00399
		organelle organization (GO:0006996)	1602	19	5.92	+	3.21	0.0177
		nucleic acid metabolic process (GO:0090304)	1715	20	6.34	+	3.15	0.0125
		Unclassified (UNCLASSIFIED)	6314	18	23.35	-	0.77	0
4_1633072	Bcin04g04700	photosynthesis, light, translation
		Analysis Type:	PANTHER Overrepresentation Test (Released 20181113)
		Annotation Version and Release Date:	GO Ontology database Released 2019-01-01
		Analyzed List:	upload_1 (Arabidopsis thaliana)
		Reference List:	Arabidopsis thaliana (all genes in database)
		Test Type:	FISHER
		Correction:	BONFERRONI
		Bonferroni count:	2718
		GO biological process complete	Arabidopsis thaliana - REFLIST (27581)	upload_1 (487)	upload_1 (expected)	upload_1 (over/under)	upload_1 (fold Enrichment)	upload_1 (P-value)
		chloroplast rRNA processing (GO:1901259)	16	6	0.28	+	21.24	0.00424
		photosynthetic electron transport chain (GO:0009767)	39	8	0.69	+	11.62	0.00366
		chlorophyll biosynthetic process (GO:0015995)	37	7	0.65	+	10.71	0.0271
		porphyrin-containing compound biosynthetic process (GO:0006779)	46	8	0.81	+	9.85	0.0109
		tetrapyrrole biosynthetic process (GO:0033014)	50	8	0.88	+	9.06	0.0189
		chloroplast organization (GO:0009658)	217	27	3.83	+	7.05	7.11e-11
		plastid organization (GO:0009657)	285	34	5.03	+	6.76	9.34e-14
		photosynthesis, light reaction (GO:0019684)	127	15	2.24	+	6.69	7.78e-05
		photosynthesis (GO:0015979)	189	22	3.34	+	6.59	5.92e-08
		response to cytokinin (GO:0009735)	231	18	4.08	+	4.41	0.00115
		translation (GO:0006412)	554	27	9.78	+	2.76	0.0117
		peptide biosynthetic process (GO:0043043)	559	27	9.87	+	2.74	0.0136
		amide biosynthetic process (GO:0043604)	617	28	10.89	+	2.57	0.0276
		response to light stimulus (GO:0009416)	739	33	13.05	+	2.53	0.00926
		organelle organization (GO:0006996)	1602	71	28.29	+	2.51	7.77e-09
		response to radiation (GO:0009314)	760	33	13.42	+	2.46	0.0131
		cellular nitrogen compound biosynthetic process (GO:0044271)	1272	54	22.46	+	2.4	2.02e-05
		gene expression (GO:0010467)	1525	62	26.93	+	2.3	6.13e-06
		organonitrogen compound biosynthetic process (GO:1901566)	1384	55	24.44	+	2.25	0.000162
		cellular component biogenesis (GO:0044085)	1176	44	20.76	+	2.12	0.0138
		macromolecule biosynthetic process (GO:0009059)	1266	46	22.35	+	2.06	0.0177
		cellular macromolecule biosynthetic process (GO:0034645)	1218	44	21.51	+	2.05	0.0335
		cellular component organization (GO:0016043)	2490	89	43.97	+	2.02	8.87e-07
		cellular component organization or biogenesis (GO:0071840)	2845	101	50.23	+	2.01	6.22e-08
		cellular nitrogen compound metabolic process (GO:0034641)	2986	99	52.72	+	1.88	3.45e-06
		cellular biosynthetic process (GO:0044249)	2576	83	45.48	+	1.82	0.000346
		organic substance biosynthetic process (GO:1901576)	2706	83	47.78	+	1.74	0.00313
		heterocycle metabolic process (GO:0046483)	2465	75	43.52	+	1.72	0.013
		biosynthetic process (GO:0009058)	2823	85	49.85	+	1.71	0.00498
		cellular process (GO:0009987)	10295	271	181.78	+	1.49	1.4e-12
		nitrogen compound metabolic process (GO:0006807)	5875	154	103.74	+	1.48	0.000391
		macromolecule metabolic process (GO:0043170)	5021	130	88.66	+	1.47	0.0132
		cellular metabolic process (GO:0044237)	7157	185	126.37	+	1.46	2.31e-05
		metabolic process (GO:0008152)	8211	209	144.98	+	1.44	3.37e-06
		primary metabolic process (GO:0044238)	6707	164	118.43	+	1.38	0.012
		organic substance metabolic process (GO:0071704)	7417	180	130.96	+	1.37	0.00423
		Unclassified (UNCLASSIFIED)	6314	82	111.49	-	0.74	0
4_1791561	Bcin04g05160	chitin response
		Analysis Type:	PANTHER Overrepresentation Test (Released 20181113)
		Annotation Version and Release Date:	GO Ontology database Released 2019-01-01
		Analyzed List:	upload_1 (Arabidopsis thaliana)
		Reference List:	Arabidopsis thaliana (all genes in database)
		Test Type:	FISHER
		Correction:	BONFERRONI
		Bonferroni count:	2718
		GO biological process complete	Arabidopsis thaliana - REFLIST (27581)	upload_1 (89)	upload_1 (expected)	upload_1 (over/under)	upload_1 (fold Enrichment)	upload_1 (P-value)
		response to chitin (GO:0010200)	137	6	0.44	+	13.57	0.019
		Unclassified (UNCLASSIFIED)	6314	13	20.37	-	0.64	0
4_310509	Bcin04g00830	nucleic acid metabolism
		Analysis Type:	PANTHER Overrepresentation Test (Released 20181113)
		Annotation Version and Release Date:	GO Ontology database Released 2019-01-01
		Analyzed List:	upload_1 (Arabidopsis thaliana)
		Reference List:	Arabidopsis thaliana (all genes in database)
		Test Type:	FISHER
		Correction:	BONFERRONI
		Bonferroni count:	2718
		GO biological process complete	Arabidopsis thaliana - REFLIST (27581)	upload_1 (111)	upload_1 (expected)	upload_1 (over/under)	upload_1 (fold Enrichment)	upload_1 (P-value)
		nucleic acid metabolic process (GO:0090304)	1715	22	6.9	+	3.19	0.00355
		nucleobase-containing compound metabolic process (GO:0006139)	2156	23	8.68	+	2.65	0.0408
		heterocycle metabolic process (GO:0046483)	2465	26	9.92	+	2.62	0.0121
		cellular aromatic compound metabolic process (GO:0006725)	2612	26	10.51	+	2.47	0.0339
		Unclassified (UNCLASSIFIED)	6314	17	25.41	-	0.67	0
5_1015184	Bcin05g02780
		Analysis Type:	PANTHER Overrepresentation Test (Released 20181113)
		Annotation Version and Release Date:	GO Ontology database Released 2019-01-01
		Analyzed List:	upload_1 (Arabidopsis thaliana)
		Reference List:	Arabidopsis thaliana (all genes in database)
		Test Type:	FISHER
		Correction:	BONFERRONI
		Bonferroni count:	2718
		GO biological process complete	Arabidopsis thaliana - REFLIST (27581)	upload_1 (2)	upload_1 (expected)	upload_1 (over/under)	upload_1 (fold Enrichment)	upload_1 (P-value)
6_1952544	Bcin06g05680
		Analysis Type:	PANTHER Overrepresentation Test (Released 20181113)
		Annotation Version and Release Date:	GO Ontology database Released 2019-01-01
		Analyzed List:	upload_1 (Arabidopsis thaliana)
		Reference List:	Arabidopsis thaliana (all genes in database)
		Test Type:	FISHER
		Correction:	BONFERRONI
		Bonferroni count:	2718
		GO biological process complete	Arabidopsis thaliana - REFLIST (27581)	upload_1 (123)	upload_1 (expected)	upload_1 (over/under)	upload_1 (fold Enrichment)	upload_1 (P-value)
		Unclassified (UNCLASSIFIED)	6314	21	28.16	-	0.75	0
6_2350619	Bcin06g06720
		Analysis Type:	PANTHER Overrepresentation Test (Released 20181113)
		Annotation Version and Release Date:	GO Ontology database Released 2019-01-01
		Analyzed List:	upload_1 (Arabidopsis thaliana)
		Reference List:	Arabidopsis thaliana (all genes in database)
		Test Type:	FISHER
		Correction:	BONFERRONI
		Bonferroni count:	2718
		GO biological process complete	Arabidopsis thaliana - REFLIST (27581)	upload_1 (28)	upload_1 (expected)	upload_1 (over/under)	upload_1 (fold Enrichment)	upload_1 (P-value)
		Unclassified (UNCLASSIFIED)	6314	8	6.41	+	1.25	0
9_1235841	Bcin09g03390
		Analysis Type:	PANTHER Overrepresentation Test (Released 20181113)
		Annotation Version and Release Date:	GO Ontology database Released 2019-01-01
		Analyzed List:	upload_1 (Arabidopsis thaliana)
		Reference List:	Arabidopsis thaliana (all genes in database)
		Test Type:	FISHER
		Correction:	BONFERRONI
		Bonferroni count:	2718
		GO biological process complete	Arabidopsis thaliana - REFLIST (27581)	upload_1 (5)	upload_1 (expected)	upload_1 (over/under)	upload_1 (fold Enrichment)	upload_1 (P-value)
9_2330312	Bcin09g06590	metabolism
		Analysis Type:	PANTHER Overrepresentation Test (Released 20181113)
		Annotation Version and Release Date:	GO Ontology database Released 2019-01-01
		Analyzed List:	upload_1 (Arabidopsis thaliana)
		Reference List:	Arabidopsis thaliana (all genes in database)
		Test Type:	FISHER
		Correction:	BONFERRONI
		Bonferroni count:	2718
		GO biological process complete	Arabidopsis thaliana - REFLIST (27581)	upload_1 (49)	upload_1 (expected)	upload_1 (over/under)	upload_1 (fold Enrichment)	upload_1 (P-value)
		cellular macromolecule metabolic process (GO:0044260)	3861	19	6.86	+	2.77	0.0446
		Unclassified (UNCLASSIFIED)	6314	9	11.22	-	0.8	0
