## Supplemental Data Set 4 for "Pathogen genetic control of transcriptome variation in the *Arabidopsis thaliana* – *Botrytis cinerea* pathosystem"

### Sheet: Bc_topSNPscis
Supplemental Data Set X2. Distance from B. cinerea transcripts to top SNP hits. Dataset includes the lowest 50 p-values of SNP-transcript associations and the top 50 effect size estimates (beta) of SNP-transcript associations. Final column indicates whether SNP and transcript are on separate chromosomes (trans), or if on the same chromosome (cis), the distance between the SNP and the transcript c…
Transcript	Gene	Gene Name	Transcript Chrom	Transcript Mid	SNP Chrom	SNP Pos	Beta Est.	SE Beta	p score	Group	Distance
Bcin08g05460.1	Bcin08g05460		8	2.05584e+06	8	2014228	-6.35007	1.04085	1.07488e-06	max.eff	41609.5
Bcin06g00010.1	Bcin06g00010		6	929	6	414095	-6.61375	1.07933	1.00371e-06	max.eff	413166
Bcin05g02530.1	Bcin05g02530		5	930850	5	224358	-6.21293	1.03178	1.31801e-06	max.eff	706492
Bcin02g04350.1	Bcin02g04350		2	1.54555e+06	2	558520	-5.86746	0.962558	1.08919e-06	max.eff	987032
Bcin02g04780.1	Bcin02g04780		2	1.70708e+06	2	2721935	-6.08303	0.940362	4.24808e-07	max.eff	1.01486e+06
Bcin01g03560.1	Bcin01g03560		1	1.27812e+06	7	894487	-6.29885	0.99621	6.11791e-07	max.eff	trans
Bcin01g03900.1	Bcin01g03900		1	1439225	7	2559830	-5.61066	1.0529	8.22937e-06	max.eff	trans
Bcin01g03910.2	Bcin01g03910		1	1.44039e+06	4	290291	-5.6536	1.06029	8.15573e-06	max.eff	trans
Bcin01g04430.1	Bcin01g04430		1	1616776	15	1353841	-6.00409	1.04632	2.75834e-06	max.eff	trans
Bcin01g04530.1	Bcin01g04530		1	1.65144e+06	5	2169612	-5.77389	0.954702	1.23168e-06	max.eff	trans
Bcin03g00005.1	Bcin03g00005		3	10759.5	15	408121	-5.61817	1.07363	1.06695e-05	max.eff	trans
Bcin03g05200.1	Bcin03g05200		3	1.75651e+06	10	657624	-5.67828	0.933652	1.12876e-06	max.eff	trans
Bcin03g05270.1	Bcin03g05270		3	1785100	8	2014228	-5.78487	1.00493	2.62931e-06	max.eff	trans
Bcin03g06680.1	Bcin03g06680		3	2261562	8	1944066	-5.95261	0.977661	1.10913e-06	max.eff	trans
Bcin03g07310.1	Bcin03g07310		3	2471479	1	3635233	-5.8564	0.942191	8.01886e-07	max.eff	trans
Bcin03g08410.1	Bcin03g08410		3	2.88399e+06	6	414095	-5.68675	0.952852	1.51313e-06	max.eff	trans
Bcin05g02030.1	Bcin05g02030		5	752909	2	649997	-5.81176	1.00682	2.52173e-06	max.eff	trans
Bcin05g02040.1	Bcin05g02040		5	755028	1	197542	-6.08566	1.11909	6.13186e-06	max.eff	trans
Bcin05g03540.1	Bcin05g03540		5	1.28382e+06	15	1353841	-5.99969	0.932061	4.59753e-07	max.eff	trans
Bcin05g05300.1	Bcin05g05300		5	1877707	1	197542	-5.6439	1.09586	1.33593e-05	max.eff	trans
Bcin05g05450.1	Bcin05g05450		5	1.91836e+06	1	189845	-6.8181	1.14329	1.53105e-06	max.eff	trans
Bcin07g01530.1	Bcin07g01530		7	559208	10	657624	-5.59345	0.949314	1.84361e-06	max.eff	trans
Bcin07g04990.1	Bcin07g04990		7	1.8008e+06	2	2571340	-6.32259	0.964028	3.40361e-07	max.eff	trans
Bcin08g06800.1	Bcin08g06800		8	2.5026e+06	2	2571340	-6.28918	0.969141	4.03644e-07	max.eff	trans
Bcin09g00820.1	Bcin09g00820	Bcgst6	9	298122	1	3635233	-5.92468	0.990267	1.45636e-06	max.eff	trans
Bcin09g01130.1	Bcin09g01130		9	418880	2	2721935	-6.29594	1.04156	1.24158e-06	max.eff	trans
Bcin09g05670.1	Bcin09g05670		9	1985006	14	1434590	-6.01271	1.08682	4.76317e-06	max.eff	trans
Bcin09g05710.1	Bcin09g05710		9	2002298	2	2721935	-6.58532	0.962175	1.70173e-07	max.eff	trans
Bcin09g06320.1	Bcin09g06320		9	2.20183e+06	1	189845	-6.41089	1.07386	1.50614e-06	max.eff	trans
Bcin09g07110.1	Bcin09g07110		9	2.50385e+06	1	3635233	-6.16831	1.05481	2.0695e-06	max.eff	trans
Bcin10g00150.1	Bcin10g00150		10	55070	2	2571340	-5.66092	1.03318	5.49214e-06	max.eff	trans
Bcin10g01940.1	Bcin10g01940		10	763776	1	189845	-6.33272	1.10566	2.83776e-06	max.eff	trans
Bcin11g00040.1	Bcin11g00040		11	24802	1	197542	-6.02934	0.986874	1.05124e-06	max.eff	trans
Bcin11g00300.1	Bcin11g00300		11	107567	4	367749	-5.75155	1.00001	2.66416e-06	max.eff	trans
Bcin12g01010.1	Bcin12g01010		12	347572	13	1605802	-5.81126	1.19841	3.04832e-05	max.eff	trans
Bcin12g02090.1	Bcin12g02090		12	727482	8	2014228	-5.82743	1.00401	2.31988e-06	max.eff	trans
Bcin12g04260.1	Bcin12g04260		12	1.42209e+06	5	2169612	-5.62528	0.954046	1.82386e-06	max.eff	trans
Bcin12g04960.1	Bcin12g04960		12	1.68073e+06	8	1944066	-5.65266	0.97609	2.40073e-06	max.eff	trans
Bcin12g05500.1	Bcin12g05500		12	1901234	4	2190619	-6.3627	0.983415	4.2357e-07	max.eff	trans
Bcin13g02100.1	Bcin13g02100		13	739760	1	3635233	-5.6803	0.919732	8.8702e-07	max.eff	trans
Bcin13g03280.1	Bcin13g03280		13	1163639	4	289968	-5.65781	1.00261	3.54789e-06	max.eff	trans
Bcin14g00240.1	Bcin14g00240		14	92181	2	2722174	-5.9581	1.08223	5.11908e-06	max.eff	trans
Bcin14g03290.1	Bcin14g03290		14	1266407	8	2014228	-5.88295	1.08675	6.55276e-06	max.eff	trans
Bcin14g03740.1	Bcin14g03740		14	1.43399e+06	7	1009630	-6.43436	1.01309	5.6962e-07	max.eff	trans
Bcin14g05180.1	Bcin14g05180		14	1.98464e+06	1	189845	-6.53682	1.10324	1.69175e-06	max.eff	trans
Bcin15g00730.1	Bcin15g00730		15	271785	8	2014228	-5.95209	1.04376	3.03142e-06	max.eff	trans
Bcin15g04640.1	Bcin15g04640		15	1583591	14	2036675	-5.6918	0.971524	2.01178e-06	max.eff	trans
Bcin16g01590.1	Bcin16g01590		16	664208	6	414095	-6.98694	1.14734	1.10615e-06	max.eff	trans
Bcin16g02580.1	Bcin16g02580		16	1.01003e+06	1	2772068	-5.59698	0.93798	1.51738e-06	max.eff	trans
Bcin16g05200.1	Bcin16g05200		16	1951682	1	197542	-6.60494	1.10922	1.56714e-06	max.eff	trans
Bcin05g02110.1	Bcin05g02110		5	771982	5	1015184	-0.418982	0.0550529	2.93165e-08	max.p	243202
Bcin12g01440.1	Bcin12g01440		12	507833	12	115511	-0.797838	0.0941917	4.88375e-09	max.p	392322
Bcin12g05030.1	Bcin12g05030	Bcpio7	12	1.7037e+06	12	115491	-0.778841	0.0981428	1.45498e-08	max.p	1.58821e+06
Bcin01g01620.1	Bcin01g01620		1	630620	6	764304	-0.650135	0.0866649	3.72902e-08	max.p	trans
Bcin01g04240.1	Bcin01g04240		1	1544801	3	2124560	-0.692109	0.0844307	8.4499e-09	max.p	trans
Bcin01g04580.1	Bcin01g04580		1	1.66582e+06	9	2403539	0.705149	0.0922301	2.71523e-08	max.p	trans
Bcin02g03960.1	Bcin02g03960		2	1392126	6	578639	-0.428546	0.0560031	2.67608e-08	max.p	trans
Bcin03g01290.1	Bcin03g01290		3	455052	13	382046	-0.94747	0.125636	3.41467e-08	max.p	trans
Bcin03g02220.1	Bcin03g02220		3	739164	12	115491	-0.588333	0.0743812	1.5375e-08	max.p	trans
Bcin03g03660.1	Bcin03g03660	Bcyme2	3	1.23311e+06	12	115511	-0.446377	0.0586833	2.95756e-08	max.p	trans
Bcin03g04690.1	Bcin03g04690	BcPIO4	3	1576523	12	115491	-1.01099	0.117594	3.80977e-09	max.p	trans
Bcin03g05480.1	Bcin03g05480		3	1.8427e+06	12	115511	-0.799304	0.099504	1.18673e-08	max.p	trans
Bcin03g07370.1	Bcin03g07370		3	2.49236e+06	10	386571	-0.598014	0.0795534	3.60334e-08	max.p	trans
Bcin04g00160.1	Bcin04g00160		4	64818	3	2124560	-1.1003	0.123306	2.051e-09	max.p	trans
Bcin04g04250.1	Bcin04g04250		4	1508111	3	2124560	-0.822234	0.0927097	2.27016e-09	max.p	trans
Bcin04g05700.1	Bcin04g05700		4	1988379	15	673054	-0.610827	0.0794731	2.48601e-08	max.p	trans
Bcin05g00830.1	Bcin05g00830		5	340248	12	115511	-0.669594	0.0809835	7.31471e-09	max.p	trans
Bcin05g04940.1	Bcin05g04940		5	1764087	12	115511	-0.586358	0.0763848	2.53847e-08	max.p	trans
Bcin05g05240.1	Bcin05g05240		5	1861839	12	115511	-0.595242	0.0732778	9.84187e-09	max.p	trans
Bcin05g08110.1	Bcin05g08110	Bcmae1	5	2839770	3	2130103	-0.587086	0.0763129	2.44745e-08	max.p	trans
Bcin06g00610.1	Bcin06g00610		6	258378	3	2130103	-0.494118	0.0639932	2.30176e-08	max.p	trans
Bcin06g04320.1	Bcin06g04320		6	1.47569e+06	12	115511	-0.647941	0.0825063	1.73364e-08	max.p	trans
Bcin06g04520.1	Bcin06g04520	Bccat3	6	1540735	15	1366288	-0.792214	0.101772	2.0099e-08	max.p	trans
Bcin06g04930.1	Bcin06g04930		6	1.67576e+06	10	383007	-0.759779	0.100445	3.24738e-08	max.p	trans
Bcin06g05580.1	Bcin06g05580		6	1908521	12	115511	-0.917332	0.100908	1.50797e-09	max.p	trans
Bcin07g02350.1	Bcin07g02350		7	871175	3	2124560	-0.713483	0.09249	2.3382e-08	max.p	trans
Bcin08g06690.1	Bcin08g06690		8	2463796	12	115491	-0.608045	0.0763197	1.3621e-08	max.p	trans
Bcin09g00150.1	Bcin09g00150	Bchex1	9	48338	8	105048	-0.775454	0.0937254	7.23507e-09	max.p	trans
Bcin09g02130.1	Bcin09g02130		9	792740	2	1032242	-0.849482	0.102445	6.97117e-09	max.p	trans
Bcin09g04490.1	Bcin09g04490		9	1.57279e+06	12	1125785	-0.607716	0.0795305	2.74056e-08	max.p	trans
Bcin09g04620.1	Bcin09g04620		9	1.63268e+06	6	578639	-1.08186	0.130749	7.22626e-09	max.p	trans
Bcin09g05020.1	Bcin09g05020	Bcgad1	9	1.75327e+06	12	115511	-0.722486	0.0953415	3.15016e-08	max.p	trans
Bcin09g06230.1	Bcin09g06230	Bcpio11	9	2178795	12	115491	-0.713139	0.0913688	1.92182e-08	max.p	trans
Bcin10g03770.1	Bcin10g03770		10	1427885	14	773966	-0.64664	0.078807	8.31274e-09	max.p	trans
Bcin11g01700.1	Bcin11g01700		11	547526	3	2130103	-1.10176	0.127977	3.72408e-09	max.p	trans
Bcin11g04130.1	Bcin11g04130		11	1554004	14	769453	-0.647741	0.0861718	3.60557e-08	max.p	trans
Bcin11g04930.1	Bcin11g04930	Bcmsc1	11	1.77929e+06	12	115491	-0.700428	0.0874587	1.24831e-08	max.p	trans
Bcin11g05390.1	Bcin11g05390		11	1.91644e+06	13	382046	-0.671912	0.0870557	2.31786e-08	max.p	trans
Bcin12g00390.1	Bcin12g00390		12	134252	3	2124560	-0.84004	0.105653	1.40922e-08	max.p	trans
Bcin13g00050.1	Bcin13g00050		13	24031.5	12	1125785	-0.583467	0.0756859	2.36425e-08	max.p	trans
Bcin14g03030.1	Bcin14g03030		14	1152358	12	115491	-0.83341	0.10536	1.53607e-08	max.p	trans
Bcin14g03520.1	Bcin14g03520		14	1.3497e+06	10	383007	-0.716202	0.088965	1.14423e-08	max.p	trans
Bcin14g03610.1	Bcin14g03610		14	1376259	2	1032242	-0.800502	0.104124	2.47533e-08	max.p	trans
Bcin14g05350.1	Bcin14g05350		14	2043286	12	115511	-0.687243	0.0767062	1.91839e-09	max.p	trans
Bcin14g05560.1	Bcin14g05560		14	2124197	4	387321	-0.474064	0.0615051	2.37118e-08	max.p	trans
Bcin15g04030.1	Bcin15g04030		15	1.40702e+06	2	1032242	-0.796294	0.0995118	1.26583e-08	max.p	trans
Bcin15g04060.1	Bcin15g04060	Bcrkr1	15	1.41745e+06	12	1593602	-0.463337	0.0564547	8.28113e-09	max.p	trans
Bcin15g05120.1	Bcin15g05120		15	1726160	12	115511	-0.575534	0.0726566	1.50022e-08	max.p	trans
Bcin15g05190.1	Bcin15g05190		15	1.79945e+06	9	2330312	-0.778296	0.10081	2.30671e-08	max.p	trans
Bcin16g01270.1	Bcin16g01270	Bcddr48	16	495408	12	115491	-0.977333	0.116973	6.14033e-09	max.p	trans
